# Genomic programming of antigen cross-presentation in IRF4-expressing human Langerhans cells

**DOI:** 10.1101/541383

**Authors:** Marta E Polak, Sofia Sirvent, Kalum Clayton, James Davies, Andres F. Vallejo, Zhiguo Wu, Jeongmin Woo, Jeremy Riddell, Patrick Stumpf, Matthew Rose-Zerilli, Jonathan West, Mario Pujato, Xiaoting Chen, Christopher H. Woelk, Ben MacArthur, Michael Ardern-Jones, Peter S Friedmann, Matthew T. Weirauch, Harinder Singh

**Affiliations:** Clinical and Experimental Sciences, Sir Henry Wellcome Laboratories, Faculty of Medicine, University of Southampton, SO16 6YD, Southampton, UK; Institute for Life Sciences, University of Southampton, SO17 1BJ, UK; Division of Immunobiology & Center for Systems Immunology, Cincinnati Children’s Hospital Medical Center, Cincinnati, OH, 45229, USA; College of Life Sciences, Wuhan University, Wuhan 430079, Hubei Province, China; Samsung Genome Institute, Samsung Medical Center, Seoul, South Korea; Center for Autoimmune Genomics and Etiology, Cincinnati Children’s Hospital Medical Center, Cincinnati, OH, 45229, USA; Centre for Human Development, Stem Cells and Regeneration, Faculty of Medicine, University of Southampton, Southampton SO17 1BJ, UK; Cancer Sciences, Faculty of Medicine, University of Southampton, SO16 6YD, Southampton, UK; Merck’s Exploratory Science Center, Cambridge, MA 02141, USA; Department of Pediatrics, University of Cincinnati College of Medicine, Cincinnati, Ohio, 45229, USA

**Keywords:** Langerhans cell, Interferon regulatory factor 4, Interferon regulatory factor 8, antigen cross-presentation, human skin, transcriptional programming, chromatin landscape, gene regulation

## Abstract

Langerhans cells (LCs) in the epidermis present MHC I and MHC II-restricted antigens thereby priming either CD8 or CD4 T cell immune responses. The genomic programs and transcription factors regulating antigen presentation in LCs remain to be elucidated. We show human LCs are highly efficient in MHC I-antigen cross-presentation but lack the transcription factor IRF8 that is critical in dendritic cells. LC migration from the epidermis enhances their ability to cross-present antigens and is accompanied by the induction of the transcription factor IRF4, whose expression is correlated by scRNA-seq with genes involved in ubiquitin-dependent protein degradation. Chromatin profiling reveals enrichment of EICE and AICE composite DNA binding motifs in regulatory regions of antigen-presentation genes, which can be recognized by IRF4 in conjunction with PU.1 or BATF3 expressed in LCs. Thus, the genomic programming of human LCs including inducible expression of IRF4 with enhanced cross-presentation distinguishes them from conventional dendritic cells.
