## Supplementary table 2 for "Genomic programming of antigen cross-presentation in IRF4-expressing human Langerhans cells"

	IRF1	IRF4	SPI1	BATF3
ZRANB1	-0.033491446	0.290347726	0.015066247	-0.015446947		2: GO: Biological Process [Display Chart]�89 input genes in category / 2359 annotations before applied cutoff / 18623 genes in category
CHFR	-0.011520974	0.281572285	0.087487913	-0.047436331			ID	Name	Source	pValue	FDR B&H	FDR B&Y	Bonferroni	Genes from Input	Genes in Annotation
USP16	0.063110871	0.269317916	0.097003788	-0.002307749		1	GO:0006511	ubiquitin-dependent protein catabolic process		4.21E-137	9.93E-134	8.29E-133	9.93E-134	89	590
PSMD10	-0.129288708	0.1935102	-0.154482138	0.042962896		2	GO:0019941	modification-dependent protein catabolic process		1.54E-136	1.82E-133	1.52E-132	3.64E-133	89	598
PIAS1	0.067062349	0.190829816	0.021190713	-0.077421372		3	GO:0043632	modification-dependent macromolecule catabolic process		5.54E-136	4.35E-133	3.63E-132	1.31E-132	89	606
USP7	-0.04850588	0.184841985	0.007934396	0.161083495		4	GO:0051603	proteolysis involved in cellular protein catabolic process		2.64E-132	1.56E-129	1.30E-128	6.23E-129	89	662
RNF181	0.104088005	0.183480307	0.154781538	-0.182126412		5	GO:0044257	cellular protein catabolic process		2.38E-130	1.12E-127	9.36E-127	5.61E-127	89	694
UBE2V2	0.081034791	0.175818479	-0.09389621	0.239606676
VPS4A	0.006669842	0.173767067	0.046762283	-0.036158504
TRIB1	0.125398997	0.163727241	-0.040297388	-0.021668168
AXIN1	-0.019176328	0.159773635	-0.080742769	0.241155775
USP9X	-0.142152584	0.147867283	-0.046958073	0.1942966
RNF126	-0.013242975	0.143309456	0.217873594	-0.040265738
SIAH2	0.088331379	0.143257166	0.022564256	-0.210417657
HECTD1	-0.030897909	0.134155203	-0.099471671	-0.063344621
UBE4A	-0.191920271	0.129258755	-0.058538066	0.017967888
CSNK1D	-0.061961403	0.129184473	0.139642639	-0.100072816
UBE2I	0.030586272	0.128099355	0.040385568	0.085205182
PSMD7	0.023963709	0.126207185	0.052388469	-0.055090779
AUP1	0.091078275	0.118117159	0.177902454	-0.077839878
ANAPC5	0.032746793	0.117941152	0.03075836	-0.076091126
RNF114	-0.01538694	0.117795288	0.189203521	-0.157066567
RNF115	0.072656857	0.114514682	-0.086835987	-0.042763115
UBXN1	0.175389155	0.113855441	0.056633905	0.135560696
PSMD8	0.198603316	0.112105768	-0.024427124	-0.029123239
DYNC1LI1	-0.037855924	0.108741122	0.108875146	0.00207933
ANAPC11	-0.088389451	0.107962315	0.086631753	-0.024529637
FAF2	-0.157245814	0.107881869	-0.134804956	-0.162012854
N4BP1	0.012733202	0.105206967	-0.116780148	0.040220025
PSMA5	0.013634075	0.105134374	-0.07829381	-0.028443929
SIAH1	0.090214671	0.104619756	0.037422403	-0.085720204
HSPA5	-0.045090862	0.102632775	0.117398481	-0.163939541
UBE2B	0.027804958	0.102431418	0.033853813	0.247284685
TBL1XR1	0.251904182	0.096351445	0.004236751	0.059330157
PSMF1	-0.031764672	0.096133151	0.018768626	0.019500216
CSNK2A1	-0.064882157	0.094491018	-0.202316081	0.024382592
PSMC5	-0.112467567	0.093536635	-0.017258444	0.00277749
PSMD3	-0.018422026	0.089633394	0.040980248	-0.065008157
ARNTL	0.086951761	0.088917317	-0.110263382	-0.111555543
USP4	-0.058317177	0.088864918	-0.118696486	-0.009387888
TBL1X	-0.003851489	0.088145442	0.109176671	-0.098828251
UBR5	0.052444211	0.087964453	-0.117520848	0.000113606
PSMD2	0.165709355	0.086614052	-0.010140138	-0.148038972
TAF9	-0.048472782	0.085882822	-0.181656787	0.083723372
SMAD7	0.103255925	0.079301493	0.137977051	-0.001586125
ANAPC16	0.16627858	0.078121362	0.055408879	-0.088597845
STUB1	0.092393936	0.076288255	-0.059835142	-0.145118896
ANAPC15	-0.047148722	0.075551629	-0.078646655	0.059918464
CSNK1E	-0.043322291	0.071989425	0.011957635	-0.060279823
VPS28	0.179723853	0.07150637	0.126946248	0.095101298
PCNP	0.030749567	0.068574346	-0.055245885	0.016962931
PSMD1	-0.049843198	0.067390192	0.074074179	0.192996394
VPS4B	-0.102652868	0.065592336	-0.054477313	0.096613203
GCLC	-0.058920106	0.065262465	-0.048170598	-0.078824028
TPR	0.042873856	0.064997706	-0.07506484	-0.046003008
FBXO11	0.065333073	0.064878975	-0.038899028	-0.160130869
UBE2J2	0.065313229	0.060157829	-0.103223248	-0.010731141
USP33	0.125756503	0.057544352	-0.03165884	-0.005543447
OS9	0.177157111	0.055343329	-0.00090144	-0.139397283
PSMB7	-0.07441768	0.053676407	0.201678492	-0.04730032
RNF6	-0.008968322	0.052796722	-0.097228554	-0.136455338
ARIH1	0.012508081	0.047865785	-0.018572101	-0.088990144
RAD23A	0.154410645	0.043781018	0.159550467	-0.055846163
ERLEC1	-0.013945704	0.042997265	-0.060103618	-0.066336659
UBE2G2	0.096062482	0.040592295	0.055028295	-0.033718885
MAD2L2	-0.02156032	0.038547546	0.180124172	0.139908282
AKT1	0.052155559	0.037525213	0.060927226	0.037069886
ARAF	0.030883973	0.034850898	-0.034191805	-0.017030662
HERPUD1	-0.217654794	0.032613932	0.026445906	-0.106381262
ATRAID	-0.032272391	0.032540152	-0.090786139	-0.068187916
USP1	-0.004552049	0.032129096	-0.024650847	0.024037348
FBXO7	-0.070170865	0.028736607	-0.014310071	0.022721414
FBXL3	0.016962245	0.026904024	-0.065044141	0.073411414
BCAP31	-0.064653534	0.025404258	0.102675261	0.011884342
PTPN23	0.024171435	0.022789577	0.039680468	0.019351383
USP14	0.03534153	0.02035658	-0.04733504	-0.088199702
TRPC4AP	0.06119468	0.019707273	-0.062654388	-0.01560751
PSMC6	-0.058553362	0.018582391	0.013886239	-0.032810775
USP22	0.008187078	0.017333188	-0.033039634	-0.099678859
UBE3B	0.075312551	0.014074807	0.129395118	0.097124865
PTEN	0.022532548	0.013537208	-0.10112226	0.0583719
SMARCC1	0.077425384	0.013381469	0.013471929	-0.118272088
UBE2E1	0.19910578	0.012214662	0.063947389	0.173066585
UBQLN1	0.081997177	0.010990859	0.040705959	0.089855401
CCDC47	-0.024102989	0.008327873	0.006942113	-0.066242123
CDC16	0.111156528	0.007021535	-0.053953491	-0.091045645
FBXO2	-0.019470185	0.001209875	0.102267006	-0.052113307
UBE3A	-0.031571346	0.001031327	-0.075890645	0.191139244
STT3B	0.001522523	0.000821838	0.07325546	-0.024831496
CDKN2A	0.110933967	-0.000306563	0.042268526	0.066049733
RNF14	-0.127828159	-0.002072338	0.08564319	-0.067248029
PSMD4	0.056941183	-0.004307825	-0.035305873	0.042241824
PSMD12	-0.008067461	-0.005729239	0.093646297	-0.116694131
UHRF2	-0.101627001	-0.005950288	0.031383804	0.155098132
CUL1	-0.018846198	-0.006279131	-0.005811737	-0.091233656
PSME3	0.054716988	-0.009231795	0.067581615	0.03372034
KEAP1	0.090559651	-0.00929939	0.089301981	-0.119397665
TMUB1	-0.030315785	-0.010960781	0.07797163	0.001098428
USP48	0.038286907	-0.01137504	-0.010054708	-0.060432657
DDB1	-0.048017358	-0.012710805	-0.012466423	0.106992094
BAG6	0.096814925	-0.013777963	0.165837857	0.015769278
AGAP3	-0.018952041	-0.017161395	0.098676783	0.135044722
BIRC2	-0.0000326	-0.017491564	-0.043072017	0.014693714
CLU	-0.052280299	-0.02040567	0.071779928	0.21163707
RBBP6	0.061694908	-0.020909623	0.114568442	0.062724648
UBE2D2	0.058766241	-0.022803114	-0.152980581	-0.002872531
RNF168	-0.039793157	-0.023306523	0.000294385	0.054475819
VCP	0.102256239	-0.026278939	-0.008933776	0.073319571
CSNK2A2	-0.003926111	-0.026446355	0.049960377	-0.014618549
VHL	0.046724091	-0.027218059	-0.124069067	0.032826155
PSMB5	0.026975311	-0.032185757	0.135716503	-0.095024509
UBE2A	0.015999933	-0.033386134	0.001779706	0.093657872
RB1	0.191867345	-0.033764951	-0.050571619	0.10732018
UBE2N	-0.010387318	-0.035462803	-0.036126576	-0.066434102
DERL1	-0.107494097	-0.036091708	0.000477298	0.233255666
PDCL3	0.043220276	-0.037066387	0.095545828	-0.049328065
GNA12	-0.006044846	-0.037110867	-0.138607031	-0.036648035
SUMO1	0.007913398	-0.04040789	0.101085686	-0.116683633
CD2AP	0.112744637	-0.043368643	-0.115588141	-0.026355018
USP15	-0.087628646	-0.043784255	-0.075953802	0.239910195
PSMB9	-0.065430322	-0.045437005	-0.031562671	-0.024390271
ZNF207	-0.054142725	-0.045720372	0.087312536	-0.014808388
UBE2J1	-0.124835148	-0.046048011	0.192101473	0.118204794
RAD23B	0.167573786	-0.04623319	-0.045122759	-0.103748415
SPOP	0.101436846	-0.047794199	-0.065141968	-0.009781915
UBE2R2	-0.06762732	-0.04896895	-0.063324107	-0.11307179
PMAIP1	0.131608495	-0.050863368	0.004416608	-0.011149395
CUL2	-0.046041035	-0.050953968	-0.051317577	0.129991948
XBP1	-0.101956289	-0.054216309	0.027924312	0.055725559
PSMG2	0.002885959	-0.054916627	-0.083427114	-0.100715293
UBE2L3	-0.059000063	-0.055106519	0.097136519	0.039726209
MAN1B1	-0.010625634	-0.055651181	-0.037216031	0.068716308
PPP2CB	0.038259859	-0.057402002	0.07861953	0.072256148
PSMD13	0.158442809	-0.057976726	-0.046767039	-0.135816237
BUB3	-0.066015169	-0.062661035	0.113225836	-0.06857413
SEL1L	-0.032006299	-0.063502568	0.175897176	0.091469993
COMMD1	0.128772946	-0.065204719	0.032389179	-0.036769613
PSMB3	0.04567286	-0.065247743	0.09075229	-0.04888743
UBE3C	-0.022475983	-0.06584294	0.130712522	0.0072551
PSMD14	0.047907303	-0.068069932	0.013730948	-0.015724944
USP34	-0.047072519	-0.069909404	0.017726288	-0.081950769
PSEN1	0.180352745	-0.070438904	0.02423016	-0.114105644
UBA6	-0.194611848	-0.07129346	0.145201936	0.152689743
UBE2K	-0.010081634	-0.071391028	0.192905649	0.068457653
FBXO6	-0.018969895	-0.072804547	0.184011293	0.008210394
UBE2D1	0.012884041	-0.075053978	-0.085619227	-0.099963841
CYLD	-0.164237217	-0.077351064	0.052379086	0.056515979
AMFR	0.069480299	-0.078179738	0.030671689	-0.032163096
SDF2L1	-0.052165688	-0.085085867	-0.045649583	0.156446769
ARIH2	-0.01311937	-0.088029923	-0.041430231	-0.074053065
SNF8	0.004773301	-0.089607085	-0.042931782	-0.026511447
DDRGK1	0.052462465	-0.094436292	0.133682767	-0.051466974
RANBP1	-0.167340528	-0.095457019	-0.01676447	-0.004422278
RBCK1	-0.018852999	-0.095479385	-0.076705702	0.070412917
CSNK1A1	0.001964349	-0.096484805	-0.05408727	-0.054648121
TRIM38	-0.039567079	-0.105964352	0.045597084	-0.06787025
UBE2Z	0.159721826	-0.106173769	-0.008032888	-0.092739621
UBAP1	0.131447384	-0.107080817	-0.037453645	-0.131457571
SUMO3	0.000974987	-0.109342166	0.008086647	-0.093743837
WAC	0.112959736	-0.109814167	0.10313258	-0.018816857
KIAA0368	0.203833341	-0.1099736	0.095921694	-0.121978307
CTNNB1	-0.029742002	-0.118182835	0.073192797	-0.008671809
CRBN	0.14822832	-0.11925979	0.048268834	0.037727603
RNF4	0.080950345	-0.119563828	0.047793461	0.205237328
PSMB8	0.00941899	-0.125581948	-0.120455843	0.07008865
TMF1	0.110314686	-0.126269347	0.144123405	-0.049549462
MVB12B	-0.053553926	-0.127468804	-0.049624421	0.19543725
MDM2	0.123094307	-0.127750105	0.055458475	0.088473773
UBXN4	0.014642959	-0.130406106	0.157190815	0.059784035
PSMA4	0.054047246	-0.135363473	0.021090522	0.059323726
DNAJC10	-0.000503779	-0.13726438	0.211241617	-0.122105764
ANKIB1	-0.029480887	-0.137773832	-0.094897728	-0.066881106
PSME4	-0.071714197	-0.140770742	-0.006191324	0.14421436
PSMC3	0.060040729	-0.141159379	0.084091078	-0.042274443
CUL3	-0.060864861	-0.152394894	0.100208798	-0.001596351
NDFIP1	0.083557933	-0.154005199	-0.101163468	-0.026130906
HSP90B1	-0.23405395	-0.158105045	0.014893951	0.036406068
USP8	0.013548641	-0.158269728	0.101427555	0.073918488
TSG101	-0.152560875	-0.166787641	-0.103577411	-0.041384084
PSMC4	0.0197524	-0.171960631	0.074005632	-0.113998681
RNF213	0.163646306	-0.184119175	-0.030194232	0.09662839
TRIP12	0.008704168	-0.191667532	0.214541899	0.040132442
NPLOC4	0.123386238	-0.199472201	-0.114479842	-0.024307645
UBQLN2	-0.039296534	-0.223909676	0.067847846	-0.037119491
PRPF19	-0.009345091	-0.239100765	-0.045047431	0.133438958
