## Supplementary table 3 for "Genomic programming of antigen cross-presentation in IRF4-expressing human Langerhans cells"

Symbol	IRF4_cor
IRF4	1
MPC2	0.3556352
ARAP2	0.323280235
GPR157	0.312678068
INO80	0.302743902
PLEKHA3	0.3012659
FURIN	0.298153292
USP16	0.2971045
RAN	0.290483237
PSMD10	0.288787245
MYO6	0.286847
EDEM1	0.286474917
ARL4C	0.283849447
ZNRF2	0.2810841
ZNHIT1	0.278934493
DAPP1	0.273746366
CLPTM1	0.273354245
DPYSL2	0.271111097
PPP4R2	0.2702133
ALG2	0.2685711
CEP57	0.2656138
BRPF3	0.2614349
MARCKS	0.259455005
BIRC3	0.251348409
NUCKS1	0.249025209
CLCC1	0.2467883
C9orf78	0.2440474
SMC1A	0.2425454
IQGAP1	0.242268999
MYH9	0.24120643
FSCN1	0.240766074
GDE1	0.2365871
ADAM12	0.234560389
RAB5B	0.232994579
PARN	0.2313618
SERPINB9	0.230201329
DUSP1	0.222156673
GHITM	0.221198
DTNBP1	0.2211621
C6orf1	0.2211152
JUNB	0.220779487
CAT	0.2206782
MELK	0.2201901
ZFYVE21	0.218718797
PPP6R3	0.217476318
JAK1	0.2166212
SEPW1	0.214230593
ADTRP	0.2137509
FRYL	0.2129994
CALCRL	0.212945022
HIVEP1	0.212410738
MCM5	0.2118857
AES	0.2108892
ALCAM	0.2108542
FRA10AC1	0.210697
C15orf48	0.209836579
ALKBH5	0.2079167
PKM	0.207856529
LOH12CR1	0.20777527
TIMM13	0.2076113
AC132186.1	0.2070569
NET1	0.2065042
TSPO	0.206356728
ATP5S	0.2043658
CCNI	0.203480568
SH3GLB2	0.203122
POLR2I	0.201824923
SH3PXD2A	0.2004734
FLT3	0.2000248
UEVLD	0.1984551
NCBP2-AS2	0.1981151
TGOLN2	0.198098024
MED4	0.198007446
CD74	0.197856738
ACVR1B	0.19774888
YWHAG	0.1973632
ATP5A1	0.196955859
UBXN7	0.1961849
ADD1	0.195225185
GRB2	0.194954855
LAMP3	0.194709985
PTPN11	0.1942841
CTSS	0.191489841
HLA-DMB	0.1904581
ORAI1	0.190120562
VPS26A	0.18991682
LMNB1	0.1895015
VEGFA	0.189382352
IDO1	0.187592449
SRRM1	0.18749984
ZNF830	0.1866342
TAGLN2	0.185618436
KLF13	0.185399698
WDR1	0.183982869
RASSF4	0.183245221
SETD3	0.182482798
KIAA2018	0.1821682
TBC1D9	0.181619398
DYNLL1	0.180917311
CSGALNACT2	0.180478973
MOB1B	0.1803492
Sep-11	0.1796125
CDC42SE2	0.1787088
ITSN2	0.1786261
IARS2	0.1783187
IRF2BP2	0.176547807
GCLC	0.1754753
ANKZF1	0.174922251
RRAGC	0.1738523
RP11-44K6.4	0.1737701
OGFR	0.1734055
PVRL1	0.1723682
NUB1	0.171737656
SMCHD1	0.1716107
UBE2B	0.17112251
SMARCA5	0.171075983
C1orf122	0.1707024
C7orf73	0.1706921
PFN1	0.170037056
COTL1	0.169898423
FAF2	0.1693127
TRIB1	0.169210523
DGKH	0.1679812
UHMK1	0.1676793
PGLS	0.1675112
ARPC2	0.167374815
C6orf62	0.16694136
ADAM19	0.1669038
SYNGR2	0.1666541
CNTRL	0.165441391
RPS27L	0.16543426
FAM105B	0.1651688
PHPT1	0.1647757
RBM3	0.164652471
ALYREF	0.164378483
NCOA3	0.162727633
ATP2B1	0.162184
PRDX4	0.1616663
CSF2RA	0.16133128
RRAS	0.1601685
HNRNPU	0.160014907
MTSS1	0.159289284
ZMIZ2	0.1591027
PABPC1	0.158983986
ARF1	0.158765118
CRKL	0.1583206
ANKRD11	0.158184042
MSL1	0.1581764
VPS72	0.1581052
GK	0.158086375
KIAA1147	0.1573133
VIMP	0.1571504
HNRNPA2B1	0.156499757
IL10RA	0.156319741
ATF4	0.156192073
FAM60A	0.1559094
CFL1	0.155745696
RAD50	0.155338084
GALNT11	0.1550623
CPD	0.1549754
LAGE3	0.1544498
OTX1	0.1544264
SPCS1	0.1542971
DUSP5	0.154032571
MT-RNR1	0.153055249
FCHO2	0.153015547
CHD4	0.152641052
COLGALT2	0.152513526
ST8SIA1	0.1522594
PLIN2	0.152098769
MACF1	0.1517254
STAM	0.1516526
ARL6IP5	0.150971668
IRAK2	0.1509208
CAPG	0.1496667
ATG4A	0.1492817
RHOA	0.149095171
PDLIM3	0.1489871
ANKRD10	0.1481251
HDGF	0.1479796
DSE	0.1472473
AKAP13	0.147210438
NFKBIA	0.147029754
CTNNBL1	0.146640425
NACC1	0.1463137
HLA-B	0.146255702
LINC00342	0.1455739
PANK3	0.1450576
MMD	0.1449207
ZYX	0.144889846
BACH2	0.144882167
ATXN2L	0.1443883
DYNLT1	0.1438926
TBL1X	0.1434426
NRBP1	0.1433506
RAP2A	0.1433112
CD86	0.14330196
NIN	0.1432952
ERCC4	0.1431172
FNBP1L	0.1428313
CCL22	0.142726966
SUGT1	0.142381624
IKZF2	0.1423522
MLF2	0.14219
CD200R1	0.142021973
HERPUD1	0.141853631
B2M	0.141601684
GATAD2A	0.1412863
KIAA0947	0.14085148
SSH1	0.1402719
MAMDC4	0.139522574
ZDHHC7	0.13909369
CES2	0.1388945
ATOX1	0.138756906
C17orf76-AS1	0.138512119
IFNGR2	0.138445234
CYCS	0.137461384
CAPZB	0.13742273
RP11-705C15.5	0.137043586
JKAMP	0.1369126
SAMD9L	0.1366962
CD207	0.136654856
GUK1	0.136592016
BTG1	0.136415379
DR1	0.1361797
CREBRF	0.1357635
BECN1	0.135611969
NDUFB2	0.135596914
RELA	0.1349777
ASAP1	0.134685667
PIK3R5	0.1346793
TARS	0.134460018
FAM129A	0.134421746
RELB	0.134048485
PLA2G16	0.133827314
NID2	0.1332696
RCN2	0.1330131
TMA7	0.132442219
MARK3	0.132357495
INSM1	0.130529435
ZFHX3	0.130244566
METAP2	0.1299757
UBE2I	0.1296286
DAZAP1	0.1295821
CAP1	0.129273796
LRRC40	0.1290611
HLA-E	0.128201512
FAM118A	0.1277827
RUFY3	0.1275343
TUBA1B	0.127518293
MAP3K1	0.126510425
AF165138.7	0.1257772
EHBP1L1	0.1254705
SMAP1	0.1253576
PTMS	0.125136967
EIF3A	0.124774374
RAPGEF1	0.124365346
OGFRL1	0.12422322
TIMM17A	0.124107021
HNRNPUL2	0.1235481
MMP25	0.12342516
CCDC53	0.123116059
SAT1	0.122945033
MYO1G	0.122889416
VAPA	0.1228016
MED28	0.1226733
SBNO2	0.122164375
AKIRIN2	0.12214714
ATF5	0.121821195
API5	0.1214125
NEK7	0.121346727
MRPS10	0.120600465
ANXA5	0.12057848
TOB1	0.1199652
C1orf21	0.119722427
ERRFI1	0.119695811
ARRDC3	0.1193956
LY75	0.119315639
GSKIP	0.1192727
ORMDL3	0.1191464
SAMSN1	0.1189611
DNAJC21	0.117647515
NFIL3	0.1174968
MIIP	0.1172966
TPM3	0.116485887
MT-CO3	0.116464551
TUBB6	0.1164104
LDHA	0.116190507
ZNHIT3	0.1161146
KHDRBS1	0.1159189
GARS	0.1158542
S100B	0.115671031
CCDC171	0.115565593
MAP3K14	0.115168285
NCK1	0.1142876
KLC1	0.113382519
STIP1	0.1133741
BRWD1	0.1132109
TRAFD1	0.112868133
ANXA6	0.112834577
EMC10	0.1126836
SF3B1	0.112530941
ABHD12	0.1123208
MTRNR2L1	0.1121445
MT-TS2	0.112027309
BCL3	0.1120006
PRMT2	0.1107737
COX7A2	0.1107258
FTH1	0.11071871
RTN4	0.110523
EIF3J	0.110195269
Sep-10	0.1095635
TMSB10	0.109405622
PSIP1	0.10913237
OGDH	0.1087591
RAB1A	0.1085519
LSM14A	0.108518488
CASP8AP2	0.108413
H2AFV	0.1081027
CEBPZ	0.1080638
FYTTD1	0.1080507
HINT1	0.107903157
GNAI2	0.107891105
RUNX3	0.107781747
PTK2B	0.107742869
HPS5	0.1075923
CMPK1	0.1075554
UBA52	0.107487368
TIPARP	0.107403
CSK	0.107365256
DDX3X	0.1071083
HSPH1	0.10682979
EEA1	0.106806386
TANK	0.106423972
ARPP19	0.1063272
C3orf58	0.1063245
SNX17	0.1052738
MYL12A	0.104339592
LRCH3	0.10406847
TIAM1	0.1038878
DSG2	0.103732096
RPL23	0.102890473
C11orf48	0.1027884
RASSF2	0.102570557
VGLL4	0.1024732
DAXX	0.1018239
TWISTNB	0.101816011
GTF3A	0.101778314
PLD3	0.101369422
WDR33	0.1013251
UBE2D3	0.101245838
SQLE	0.101218408
ACVR1	0.101146201
MAP3K13	0.1009097
ZFP64	0.100753284
MSN	0.100678099
CD83	0.100464019
KIAA1551	0.100396851
SNRPD3	0.1001926
TMEM176B	0.099880548
ADPGK	0.09914876
CCDC88A	0.099056245
SIPA1L1	0.09872293
GLS	0.098631169
IL4R	0.098493764
SERBP1	0.0984332
CYTIP	0.097929648
ANAPC11	0.0979132
RBM25	0.097684751
FMNL1	0.09752783
NDUFA3	0.097511928
MID1IP1	0.097078869
CDC42	0.097064013
RAP2B	0.09700659
LAD1	0.096947044
SF3A1	0.09689059
WBSCR22	0.09678737
PPP1CA	0.096651834
UBA1	0.0960588
TSC22D4	0.09593247
NBPF10	0.09579131
ZNF267	0.095626873
TAPBP	0.095594499
TNFRSF1B	0.094990647
AOC1	0.09485351
SNX1	0.09475778
DCTN2	0.094663963
FGD5-AS1	0.09365719
PRDM1	0.093264236
TALDO1	0.09263366
UBP1	0.092402921
PPID	0.09228962
AP2S1	0.0918215
EIF2AK1	0.091636998
SNX3	0.09122563
CLPP	0.09105012
BRD2	0.09082969
DNTTIP2	0.090687055
ETV3	0.090335598
TBC1D7	0.09017841
EDARADD	0.09010717
EIF4E2	0.08987286
MYNN	0.08981605
OST4	0.089739417
RP11-700H6.2	0.089739229
PLA2G1B	0.089739229
AP001053.11	0.089739229
DAPK2	0.089739229
EIF2AK4	0.08956807
GOLGA8A	0.089299718
TUBA1A	0.089171573
TBCB	0.0888721
BDP1	0.088838673
PHF11	0.08840113
TIMMDC1	0.08837587
TYMP	0.088355166
ENY2	0.08789185
EIF3F	0.087751332
C19orf43	0.08767384
H1FX	0.08764032
CCNDBP1	0.08763975
GS1-600G8.5	0.087613017
KIAA0226	0.08757545
DRAP1	0.08727171
RGS1	0.087144865
TRIM44	0.08685918
TNFAIP3	0.08642752
PLCB3	0.08633941
PABPN1	0.08620151
AFF2	0.085648854
HLA-DPA1	0.0856329
UQCRQ	0.085499367
TBC1D4	0.085482705
PIK3C2A	0.08540674
CWC15	0.08500964
TRIP10	0.084992176
FTL	0.084761309
FAM50A	0.08471603
PRPF38B	0.084680331
MTAP	0.08451621
LRPPRC	0.08451414
IL32	0.084437966
EIF5A	0.08440887
SEC61B	0.084280499
MT-TP	0.083591672
TMEM179B	0.08316946
CALM1	0.082892134
NFKB1	0.082838183
RABGAP1L	0.082800636
RB1	0.08240744
CTD-2319I12.1	0.082363642
TNIP2	0.08196864
LAMP2	0.08156398
TRA2B	0.08141977
SEPHS2	0.081261038
TSPAN33	0.081254194
CYBA	0.080989473
PMAIP1	0.080983289
IL7R	0.080353771
MAGOH	0.08023405
TAF13	0.08019395
RTN3	0.079983116
CAND1	0.07996933
ARPC1B	0.07994349
GAPDH	0.079753308
TTC1	0.0795485
ATP1B3	0.079183205
TMC6	0.0791567
MARCKSL1	0.078952829
STK4	0.078837356
PCBP2	0.078703717
KCNQ1OT1	0.07841679
NCK2	0.07835654
BET1	0.07789893
KLF4	0.076935394
PA2G4	0.07630613
FNBP4	0.07627395
RPS20	0.076238019
STK17B	0.07605011
PARVB	0.07584131
SURF1	0.07583373
HCFC1R1	0.07572843
FYB	0.075539826
UBE2F	0.075391292
RPL37	0.075231825
RAB9A	0.075146689
HLA-DRB1	0.074828404
TUBB	0.074760973
NACA	0.074716558
DAZAP2	0.07456754
FKBP1A	0.074523107
TSN	0.07403357
PAK1	0.073748668
SMARCA2	0.07371995
TSTD1	0.07357188
BCL2A1	0.073462416
PPP2R5C	0.0733802
SMAP2	0.073326871
NCCRP1	0.073112672
SLK	0.073056672
SSRP1	0.073049805
C7orf50	0.07304972
PCNA	0.072526807
SAP18	0.07221112
KYNU	0.071929914
NAV1	0.071403676
GADD45GIP1	0.070950684
ACTN4	0.070710691
KDM2B	0.07067243
CERS6	0.07062041
SEC61G	0.07054745
ZNF326	0.07047652
FAM211A	0.070425574
ARHGDIB	0.07000385
RPL36AL	0.069977494
OTUD1	0.06988641
ACSL4	0.0696466
ILK	0.06924175
PAPD7	0.06921986
NRIP1	0.06880895
POLR2K	0.06880398
HMGN3	0.068722082
HNRNPC	0.068290808
CEP128	0.06825133
TBL1XR1	0.067949735
ZNF511	0.06792813
CSTA	0.067793039
MAPKAP1	0.067751772
SET	0.06750402
NSA2	0.06731819
RAB7A	0.06722343
GTF2A2	0.06713481
GOLGA2	0.06676637
AC002480.5	0.06673852
APMAP	0.066562667
PTP4A2	0.066298814
VMP1	0.0661434
HNRNPH3	0.065959185
PSME2	0.06587263
USP40	0.06581036
WARS	0.0657756
SCO1	0.06565946
ANXA1	0.065641417
KATNAL1	0.06559314
STT3B	0.06545235
MOB1A	0.06528939
CCDC66	0.065096066
CSTB	0.065072585
NAA25	0.064789369
IER3	0.064681104
ADAP2	0.0646574
CSNK2B	0.06459286
ZFAND6	0.06448947
SNRPD2	0.06438229
SPCS2	0.06432251
C11orf73	0.06422535
UBC	0.064137381
ZC3H13	0.06362496
PPP1R12A	0.063506856
MAP3K8	0.063482178
ITM2C	0.063325931
NOTCH2	0.06301
SEC62	0.062978297
CHMP4B	0.0627666
ALDH1B1	0.06252188
C16orf95	0.06222871
BID	0.061884483
FAM49B	0.06171314
GIMAP7	0.061584671
NACA2	0.06153667
LRRC59	0.06135683
TBCA	0.061259615
CPEB2	0.06114285
BAX	0.061047005
HLA-DOA	0.060635043
PTGIR	0.06058461
NFKB2	0.06055233
PRKAR1A	0.06024579
PFDN4	0.05977855
TMED5	0.059682461
TOR4A	0.05933403
IL2RG	0.05891301
SRI	0.058894904
WIPF1	0.0586435
ZNF281	0.05854425
RBM6	0.05824624
TMPO	0.058199793
DIAPH1	0.05810912
ALDH2	0.05800366
HCLS1	0.057888289
LAMTOR5	0.05761538
ATP11C	0.05738941
NMRK1	0.057250283
YPEL5	0.057095271
THOC1	0.0570083
ACTG1	0.05686152
CFLAR	0.056842106
HMOX1	0.056603266
CIRBP	0.056602482
TMED2	0.05652855
ACTR2	0.055973129
RHOG	0.05570444
ARID5B	0.05554376
TMEM30A	0.05553237
VMO1	0.05510595
ATN1	0.05508006
H1F0	0.055013809
METTL17	0.0549642
RALA	0.05461146
GABARAPL2	0.054349274
PKIB	0.05431228
SAR1A	0.05397244
BLOC1S2	0.05382141
CHD3	0.053622934
SNX2	0.05327675
RAC1	0.052941646
MORF4L2	0.052533927
SCAND1	0.052247993
TPT1	0.051936551
SRSF4	0.05178515
GSN	0.051679185
CDCP1	0.05101625
CYB5A	0.05081775
TLN1	0.050797205
POLR2F	0.050736928
FTSJ2	0.05061894
PSMC5	0.05041332
SLC44A1	0.05022695
LYZ	0.049615307
EZR	0.049494068
GPX1	0.049254228
CXCR4	0.049027543
PDE4B	0.048758623
CLDND1	0.048584899
PINX1	0.04856688
SRRM2	0.04853262
ITPKB	0.04849572
KDM5B	0.048481901
GPX4	0.048357646
SNHG5	0.048339608
TCHH	0.04827143
THEMIS2	0.04815439
SP100	0.047821241
RPS10	0.04771191
C1orf115	0.047693499
FOSL2	0.04678428
TM2D3	0.04670168
SENP6	0.04667548
WDR6	0.04625252
PPA1	0.046202693
COX7C	0.046158282
TNFRSF4	0.04606169
SIRPA	0.045918703
C8orf59	0.045805607
EFTUD2	0.04527791
NTMT1	0.04498855
VTRNA1-3	0.04495112
FNBP1	0.044824019
TCEAL4	0.04460495
MALAT1	0.044535798
PYURF	0.04441627
CNOT6L	0.044183297
HERC4	0.04415896
HIGD2A	0.043959842
FUT8	0.043938829
ANAPC5	0.04389836
LUZP1	0.04355548
GPR171	0.043539808
C6orf89	0.04297182
SPCS3	0.04288922
ZMYND8	0.042292241
SMNDC1	0.042141557
RFTN1	0.041922589
TMCC3	0.04158846
PTEN	0.041346777
CDKN1A	0.041120316
AL353147.1	0.04106512
ZNF638	0.04101976
SETD4	0.041015669
ZMAT2	0.040812103
KATNBL1	0.04064221
POGLUT1	0.0405015
CDC37	0.04034282
KPNB1	0.04025873
STUB1	0.040175
LIMCH1	0.040153183
MGLL	0.040148015
ARID1A	0.03990993
CSDE1	0.03986428
FBXL12	0.0398219
HNRNPH1	0.039349492
IER5	0.039207903
CCR7	0.039192894
GDI2	0.0385767
GRINA	0.038345943
BTF3	0.038280865
SQSTM1	0.038032888
CDK2AP2	0.03778686
TPR	0.03760286
G3BP2	0.03749987
BAZ1B	0.037497749
RAB10	0.03743907
ID2	0.037380577
NCKAP1L	0.03726827
CHD2	0.03726203
UBXN1	0.037213595
UBE2K	0.03712383
TCEB1	0.03686784
ASNA1	0.03682547
RP11-297H3.3	0.036447455
H2AFZ	0.03644261
BRI3	0.03623812
PDK4	0.036114898
HMHA1	0.035643306
ATP5G2	0.03552213
ABCA5	0.035486747
ARID4A	0.03532616
NUP133	0.03512317
ENO1	0.034694999
PDRG1	0.034641458
TXN	0.034493789
EEF1B2	0.03443443
PTPN1	0.03435806
NDUFA1	0.034156343
POLR1D	0.033659734
PRAF2	0.03358456
GNG11	0.033497025
SPI1	0.0334915
HMG20B	0.033169603
DPY30	0.03297997
DPP9	0.032897808
LTV1	0.032676257
BCAP29	0.03205247
GSE1	0.0313465
GSPT1	0.03113645
IL13RA1	0.03110803
SH3GLB1	0.030843282
AGPAT9	0.03044624
MBNL1	0.030419026
MRPS21	0.03033523
MT-RNR2	0.030318763
TLE1	0.03013578
YWHAB	0.030079603
CTSB	0.029994071
HNRNPA1	0.02984235
CCT6A	0.02974852
CALM2	0.029676763
INSIG1	0.02955189
ZBTB17	0.029279812
FAM160B1	0.029160482
SPARC	0.029024262
UBL5	0.029016077
COX6A1	0.02879087
FLNA	0.028628798
PLEC	0.02859947
VPS13C	0.02853658
ITM2B	0.028415119
TXNRD1	0.028006785
PDCD10	0.027835337
RRBP1	0.027773455
TRAF1	0.02772537
NR3C1	0.02767968
MINOS1	0.02682343
MT-TF	0.026781079
SRSF11	0.026297
DUSP3	0.025959
GTF2F1	0.02580815
DPP7	0.02569709
RPS16	0.025662252
TMEM219	0.025437097
MRE11A	0.02531707
MALT1	0.025166459
TMSB4X	0.025159727
ETFA	0.024905634
RER1	0.02487691
CST7	0.024456004
LINC00886	0.02442337
ZEB2	0.02408401
ERGIC1	0.024005251
THRAP3	0.023943278
ACTB	0.023875537
ZBTB7B	0.023853899
NEAT1	0.023819558
SF3B5	0.02363603
FAM107B	0.02352861
REXO2	0.02346482
TPM4	0.02334795
RPL38	0.02334687
PRPF40A	0.023266316
RPLP0	0.023172978
PEA15	0.023164474
TBCEL	0.02292741
SERPINB1	0.022880412
GRASP	0.02247859
PFDN6	0.0223857
SMC4	0.022374703
IFI30	0.022074023
DHX15	0.02203544
YWHAQ	0.02180153
TFG	0.02179926
DEK	0.02178947
NDUFA4	0.02176202
KMT2A	0.021627539
ATP5H	0.02143518
RASA1	0.02111528
MIS18BP1	0.02108352
SH3KBP1	0.020603367
IDO2	0.02042482
TIAL1	0.020292698
NDUFA2	0.0202841
MYL12B	0.020222738
PSMD8	0.0201714
SLC6A6	0.01970007
FAU	0.01964455
OTUD5	0.01916565
CCDC64	0.01905128
CBFB	0.018748314
NMT1	0.01842857
FDFT1	0.01817266
NAP1L1	0.018150783
TCEAL3	0.01798373
PTBP3	0.01766367
RECQL	0.01763114
SLC27A3	0.0173093
MPV17	0.017308306
NR4A3	0.016719064
IL6R	0.01644293
POLR2E	0.01619224
USP1	0.0160868
PIM3	0.01586888
DEGS1	0.01585661
NDUFA13	0.01582582
EID1	0.01578253
ZRANB2	0.01567464
NAA15	0.01560757
C11orf58	0.01555606
GOLGB1	0.015490801
HNRNPDL	0.014981042
OSTF1	0.014946886
HLA-DRA	0.014946462
VAT1	0.014927661
DDB1	0.01477958
HMGB1	0.01469866
SLC12A9	0.014484
ARRB2	0.014368635
BAG1	0.01429102
PSMD4	0.01414044
ANXA3	0.014110906
MRPS18C	0.01370242
S100A6	0.013628699
CAPNS1	0.013556743
ROCK1	0.013281205
C10orf99	0.012849166
ATPIF1	0.01275047
HAP1	0.012656654
APOC1	0.012621188
CCAR1	0.012306417
NRP2	0.01226217
BAZ2B	0.01222163
HLA-C	0.012168474
MAFG	0.011945392
ADAM9	0.01190832
S100A4	0.01106042
LCP1	0.010987896
IRF2	0.01086895
NARS	0.010847433
GPR155	0.01084074
GADD45A	0.010719451
TNNT2	0.01065476
HLA-A	0.01046255
FOSB	0.009907357
MBP	0.009862129
TPI1	0.009805737
ZDHHC4	0.009796993
PMP22	0.009570307
SEC31A	0.009353467
EIF4B	0.009285642
FTSJ3	0.009228409
GPR107	0.008915028
PDIA6	0.008803883
DDX5	0.008793496
PTOV1	0.008655963
PPIG	0.008596959
TM2D1	0.008493887
ANKRD12	0.008488592
UBE2QL1	0.008428929
BEST1	0.008302734
ZMAT3	0.00815247
GIN1	0.008142051
UTP11L	0.007942576
NBPF1	0.007724051
EBI3	0.007042968
AMACR	0.00694396
PARK7	0.006746508
SOS2	0.00659497
REPIN1	0.006136975
HSPA1B	0.006133269
DNAJB1	0.005839366
RABGGTB	0.005835037
ZFP36L1	0.005687519
KATNA1	0.005662516
PSAP	0.005624538
TRPM4	0.005574978
FUS	0.005409904
STARD7	0.00517783
CUL1	0.00491762
KTN1	0.00452979
NFE2L2	0.004468975
CHST11	0.004354839
DBI	0.004076742
CD46	0.003893174
ATP5J	0.003461993
PLXNC1	0.003404743
OS9	0.00290784
APEX1	0.002467445
MTHFD2	0.002387198
IFT27	0.002178013
DDX50	0.002132501
BASP1	0.002034069
PYGB	0.002032142
ARL2	0.002014645
PDIA3	0.002004794
YBX1	0.001931519
LYAR	0.001661013
KPNA4	0.001467598
RBX1	0.001332077
TCF25	0.001120234
IL8	0.000985988
FOS	0.000951807
STAT1	0.000949705
HLA-DPB1	0.000523946
PRELP	0.000293998
RAD21	0.000241224
RAB8B	-0.000251581
ZFAND5	-0.000498513
ATP6V1G1	-0.000603781
BIRC2	-0.000661904
NDUFA6	-0.000791593
DCAF6	-0.000979567
UQCRB	-0.001069538
IKZF1	-0.001109589
PRDX5	-0.001418231
PRKDC	-0.00152647
ARMC9	-0.001542247
MCL1	-0.001857488
STAG2	-0.001862662
CDC42SE1	-0.002147548
UBXN4	-0.002270365
PPP1R15A	-0.00233899
CMTM6	-0.002352689
MYL6	-0.002539598
COX8A	-0.002540642
SSBP1	-0.002673416
ANXA7	-0.002992701
UBE3A	-0.003024798
NFE2L1	-0.003533811
RPL35A	-0.003538719
SH3BGRL	-0.003568531
SDCBP	-0.003763353
SELK	-0.004086513
TRIM69	-0.004277128
HLA-DQA1	-0.004316812
RPL34	-0.004350902
RDX	-0.00437037
GLRX3	-0.004439142
LIMS1	-0.004623132
IDI1	-0.00481902
RCL1	-0.00484114
TDRD3	-0.005073534
MT-ATP8	-0.005128218
CDC123	-0.005295174
JUND	-0.005478044
IFNGR1	-0.00609783
TRAF5	-0.006157391
TMEM14C	-0.006175701
HNRNPR	-0.006227351
CALR	-0.006311624
FLOT1	-0.006606923
TTC3	-0.007304702
TUBA1C	-0.007378536
ZKSCAN1	-0.007752882
GBP2	-0.008087905
POLR2L	-0.00826267
RSL1D1	-0.008467124
SRSF3	-0.0085709
ZNF106	-0.008887956
PELP1	-0.008969227
HSPA9	-0.009189008
EIF5B	-0.009240691
SLC7A11	-0.009334346
CTSH	-0.009452508
IFRD1	-0.009577836
SLAMF7	-0.009720744
SLC5A6	-0.009822765
ARID2	-0.009889717
AHSA1	-0.01013093
KIAA1598	-0.0101452
ENSA	-0.01048458
FSTL1	-0.01064389
HAUS1	-0.01076982
RGS2	-0.010832769
MMADHC	-0.010890457
TOP2B	-0.01103052
MBD2	-0.011314888
GNPTG	-0.01136173
CRNDE	-0.0115286
VTI1B	-0.0118395
FDPS	-0.01235774
NOP10	-0.01251573
RSF1	-0.01259559
MSL3	-0.01265982
AKAP9	-0.01268336
ATP5O	-0.01278488
DNAJA1	-0.013095998
TNIP1	-0.013321
AEBP1	-0.013494017
OAZ1	-0.013592475
SLC25A4	-0.01359882
ISCU	-0.01403186
TMEM176A	-0.014102143
CTSC	-0.014186094
ARHGDIA	-0.0141921
SPINT2	-0.014370032
CLIC2	-0.014910494
RBBP6	-0.01499949
RPS9	-0.015037036
AP1S2	-0.015051386
RPS23	-0.015336322
DDX60L	-0.015343807
KIF2A	-0.015445667
ARL14EP	-0.01562914
SSB	-0.01597067
MYEOV2	-0.0161657
CTSZ	-0.016643309
KIF5B	-0.017367314
RSRC2	-0.01797948
RPL9	-0.01814602
C19orf10	-0.018210342
RPSA	-0.018333958
CAMTA1	-0.018362176
COA6	-0.01844535
MXI1	-0.018503908
ARPC5	-0.018548973
NXF1	-0.018802
SMC3	-0.01881821
FAM32A	-0.0188261
S100A10	-0.018848913
NAA50	-0.01885646
PSMA7	-0.019198677
SHOC2	-0.01935255
POLR2B	-0.019424602
DAD1	-0.019500544
HSPA4L	-0.019773445
DDIT4	-0.019895933
RBPJ	-0.0201898
P2RX5	-0.02028446
KLF6	-0.020329197
PRPF6	-0.02041901
CNBP	-0.020508339
CCND3	-0.02054432
RNF168	-0.020975286
YWHAE	-0.02101398
SOD2	-0.021026618
SERF2	-0.021040994
HMGCS1	-0.02110868
MGEA5	-0.021137587
CNOT10	-0.0211835
COMMD6	-0.02139956
U2AF1	-0.02193254
CSF2RB	-0.02205608
SETX	-0.02222699
MRPS35	-0.022449203
AKT2	-0.02266995
ANXA2	-0.022719349
ARL8B	-0.022781285
REL	-0.022889074
EIF3D	-0.02301654
H2AFJ	-0.02310268
RPL27	-0.023315374
OSBPL8	-0.023355073
CMTM7	-0.02339401
IL1R1	-0.02343814
FBXO21	-0.023632375
U2SURP	-0.02402349
HSPA5	-0.024054614
HLA-DRB5	-0.024272217
MEF2C	-0.024435087
ERCC5	-0.02452853
Sep-07	-0.02527858
WASF2	-0.025326289
C11orf96	-0.02554069
ATP5E	-0.025799513
CSRP1	-0.02662931
NECAP2	-0.02682871
LGALS1	-0.026893848
SUPT16H	-0.02709914
HLA-DMA	-0.02712667
SESN3	-0.0273602
SREBF2	-0.02748892
SLC25A6	-0.02750206
GMCL1	-0.027632202
IFT20	-0.02805141
NDUFC1	-0.028110221
RPL41	-0.028351378
ECHS1	-0.028446344
RNF181	-0.02899432
MT-CO2	-0.029082671
UFM1	-0.02914011
GNG5	-0.029557647
GRSF1	-0.029805859
PTGES3	-0.029932399
TAX1BP1	-0.029935429
FAM101B	-0.03034627
ZFC3H1	-0.03043874
AUP1	-0.03061174
TNFAIP2	-0.030659422
TMEM258	-0.03073809
JTB	-0.030885169
GPR133	-0.03113073
PIM1	-0.03118425
NABP1	-0.031223813
ERICH1	-0.031288535
MT-ND4L	-0.031643207
APOLD1	-0.03182391
HTATIP2	-0.0318389
TICAM1	-0.032180973
SOD1	-0.03223667
CMC2	-0.032242702
ADCY7	-0.0324428
ALPK2	-0.032456529
DDX24	-0.032465019
STMN1	-0.032760822
SKP1	-0.033009925
PRDX6	-0.033066569
RBM23	-0.03321579
NAA38	-0.03329696
P4HB	-0.033623896
OFD1	-0.033702701
GTF2E1	-0.03378382
HSP90AB1	-0.033844578
WNK1	-0.03387323
CD59	-0.034123823
ALX1	-0.034505897
ZFP36L2	-0.034814252
CAPZA1	-0.03516189
GIPC1	-0.03528549
FILIP1L	-0.035593661
TMEM57	-0.03560912
RPS29	-0.035823347
ATP5L	-0.035858499
EPRS	-0.03595812
C4orf48	-0.03602438
ABCB10	-0.036085413
HSP90AA1	-0.036516527
ACOT9	-0.036526417
EEF2	-0.036544132
LACTB	-0.03661107
PWWP2A	-0.03663375
SETD2	-0.03683662
UQCRH	-0.0369813
ACADVL	-0.03716175
CYP1B1	-0.037440483
OTUD4	-0.03749253
SETD5	-0.03824326
ZNF33A	-0.038453649
ACOT7	-0.038535428
GREB1	-0.03855273
GAS5	-0.038732358
SLC3A2	-0.038830612
HIST1H4C	-0.03890387
RAB11A	-0.0389068
HSPA1A	-0.038993595
MT-ND1	-0.039023727
CCNL1	-0.039116514
MLH3	-0.03916724
GCC2	-0.039217126
PTPRF	-0.03940658
WBP11	-0.039433081
FIP1L1	-0.04002991
BTAF1	-0.04046443
CEP120	-0.040485785
HLA-F	-0.040643825
PDSS2	-0.04098125
NDUFC2	-0.041095644
RPS4X	-0.041187603
RPS28	-0.041250275
CALM3	-0.041315233
CD58	-0.04143008
NEDD8	-0.04235757
GSTP1	-0.043155464
SOX4	-0.043183168
KDELR2	-0.04367883
ATRX	-0.043773263
PDCL3	-0.04389169
TMEM101	-0.04412928
PGK1	-0.044396147
C16orf80	-0.04451018
SH3BGRL3	-0.044790302
N4BP2L2	-0.04491567
PDCD4	-0.04493662
GNB1	-0.04525085
SPATA22	-0.045281115
PAIP2	-0.04570475
XPO1	-0.045735046
HNRNPK	-0.04581957
HLA-DQB1	-0.045828639
DHX38	-0.045832207
TMBIM6	-0.045983489
CRTAP	-0.0462587
GMPR	-0.046262676
M6PR	-0.04670963
PSMB6	-0.04683817
POLK	-0.046860802
RPF1	-0.04696492
GADD45B	-0.04696832
UBB	-0.047108177
MAP4K4	-0.04738632
HEXB	-0.04747343
SMC2	-0.04753012
GLIPR1	-0.047825314
CPSF7	-0.04789717
SRGN	-0.048327155
ATP6AP2	-0.048485481
POLG	-0.04885192
SPOP	-0.048890635
PLEKHO1	-0.04905171
RNF145	-0.04907187
USF2	-0.049110483
GNAS	-0.049147474
ACTR3	-0.049466155
SBDS	-0.04959868
MT-ATP6	-0.049992972
AMICA1	-0.05023531
NDUFS7	-0.05025674
RP3-508I15.21	-0.05041583
TMEM248	-0.0504506
COMMD4	-0.05048941
RPS6	-0.050640106
COX6B1	-0.05119529
ATP6V0E1	-0.051272573
CLINT1	-0.051417338
ZMYM5	-0.051460593
PNRC1	-0.051507604
MT-ND2	-0.051637639
SCOC	-0.05213336
ALDOA	-0.052361012
CHCHD1	-0.052400464
TCEB2	-0.052480121
CD9	-0.052598118
NFU1	-0.05272388
ETS1	-0.052831485
MT-ND5	-0.052831813
CTNNB1	-0.052863489
COPE	-0.05298388
MT-ND6	-0.053218091
SLIRP	-0.05401308
EEF1A1	-0.054126058
RAB21	-0.0541668
RPS24	-0.054271586
TOR1AIP2	-0.054299492
SERINC1	-0.054320598
JUN	-0.054377243
RPL36	-0.054625431
MTRNR2L3	-0.054747829
COMMD9	-0.05515179
WDR36	-0.05528904
RBM10	-0.05530319
ATP5I	-0.05530684
PPIA	-0.055362394
USP14	-0.055682954
CALU	-0.055760949
RPS21	-0.055884043
NELFB	-0.05591392
ST3GAL4	-0.056224553
VAMP8	-0.056533818
CREG1	-0.056564253
ZFP91	-0.05703777
PTPRCAP	-0.057401398
RPLP2	-0.057440289
NFATC2IP	-0.0575782
LYN	-0.057751009
GPBP1	-0.057997416
FOXN3	-0.05804953
KDM5A	-0.05814337
RPL10A	-0.058223265
SDF2L1	-0.05830276
VEPH1	-0.058422162
THAP9-AS1	-0.05887216
PRPF4B	-0.059220861
MESDC2	-0.05933065
ITPRIPL2	-0.0595672
LITAF	-0.05959537
SLC25A3	-0.05968538
HLA-DQB2	-0.059837384
G3BP1	-0.05987791
Sep-02	-0.06026936
MORF4L1	-0.06032159
HNRNPM	-0.06084258
VPS39	-0.060844024
FOXP1	-0.06085027
SPEN	-0.060905222
MORC3	-0.06100386
RPL32	-0.06126392
RPS11	-0.06148282
CTDNEP1	-0.061498355
GALNT2	-0.06163787
MYO5A	-0.06183611
WBP2	-0.06184065
CLU	-0.06225925
HIRIP3	-0.06237782
TMEM59	-0.06266096
HIST1H1E	-0.062705974
ST3GAL1	-0.062784118
VIM	-0.062926471
CTNNA1	-0.063148677
MFGE8	-0.063231267
JMJD1C	-0.06323972
AC013394.2	-0.063714654
EML2	-0.06373448
SERP1	-0.06379432
MT-ND3	-0.063931882
COX5A	-0.06419
STXBP1	-0.06421965
MFSD12	-0.064393842
CEP290	-0.064685214
PHF3	-0.064746848
FAM126A	-0.065102555
MDH2	-0.065281286
CD36	-0.065545072
THBS2	-0.065638817
ACAP2	-0.065722935
CIITA	-0.06577652
TMEM60	-0.066206889
SF3B14	-0.06623451
RPS8	-0.066252841
ESCO1	-0.06625411
WHSC1L1	-0.0663107
ASPH	-0.066401563
CAMLG	-0.066447873
EMC6	-0.06654519
BOD1L1	-0.06665692
VMA21	-0.06665935
SMARCA1	-0.06678591
ATHL1	-0.06683253
CD44	-0.066930526
CELF2	-0.067164726
PCBP1	-0.067323691
TOMM7	-0.067535226
UFC1	-0.06783742
SUMO3	-0.06785177
UBE2L3	-0.06786818
SUB1	-0.068245506
CCT2	-0.06826941
EMC3	-0.06828145
PADI2	-0.068541939
PPP3CA	-0.06858193
LAPTM4A	-0.068630147
FMR1	-0.068862577
PTMA	-0.068918906
USP54	-0.06941298
KCTD13	-0.069588
KRCC1	-0.069988722
DEDD	-0.07007438
RAMP1	-0.070232806
POT1	-0.07062408
CXCL16	-0.070652173
TMEM123	-0.070971727
COX5B	-0.0715375
WDR26	-0.07183082
ATP5B	-0.072008903
NPEPPS	-0.07202304
RPL4	-0.072254955
SMAD5	-0.072664303
EIF5	-0.07301153
CHCHD2	-0.07302588
ZFR	-0.07309641
DTYMK	-0.07310952
CD55	-0.07314954
SPIRE1	-0.07350534
SUCLG1	-0.07364125
MAN1A1	-0.07373532
ZNF706	-0.07379173
ATF3	-0.073976105
MAP4	-0.074305357
CNIH4	-0.074355585
MDM4	-0.0743661
RIT1	-0.07465066
VWA9	-0.07467603
ARHGAP5	-0.07480443
RNF19B	-0.074989147
MYO10	-0.075066413
SARS	-0.07506945
RPL31	-0.075200688
MED10	-0.075217817
CEP350	-0.075343642
EVI2B	-0.07537417
ARL3	-0.07559703
SRSF5	-0.076015431
COPS8	-0.07602344
TFPI2	-0.076069787
POMP	-0.076135459
TMEM184B	-0.07618219
CCDC50	-0.076281019
IFI6	-0.076539141
TAOK1	-0.076705825
HNRNPD	-0.076706066
HSD17B14	-0.076973388
RPS12	-0.077101766
GREB1L	-0.077520326
GYPC	-0.077529983
MARS	-0.07764964
PRKD3	-0.078262787
MRPL44	-0.078578596
DYNC1I2	-0.07863327
SPAG9	-0.07870005
CAPN3	-0.07886857
SHFM1	-0.07907195
C1orf162	-0.07933496
TKT	-0.07940957
ATP5EP2	-0.079449131
HN1	-0.07999579
APTX	-0.08021563
NONO	-0.080260095
TSTD2	-0.08036403
RPN2	-0.080411854
AGA	-0.08057539
LINC00518	-0.0807217
PIK3CG	-0.08076993
EIF1	-0.080901089
IRAK3	-0.08098621
LARP4	-0.08105196
GRIN1	-0.081253279
DUSP4	-0.081403339
PGR	-0.08173181
AKT1	-0.0817978
LUC7L3	-0.081868984
PSMG3-AS1	-0.0820048
PMEL	-0.082166188
KLHL24	-0.08217741
CLTC	-0.08243566
TTYH3	-0.08251874
PSME1	-0.082779557
FAM204A	-0.082896779
FXR1	-0.0829227
LYST	-0.083077591
USP8	-0.083114376
GTF2A1	-0.08317566
RPL24	-0.083190055
SYF2	-0.083218688
SECISBP2L	-0.083284875
HSDL2	-0.08348496
PRDM2	-0.08351638
RPL14	-0.083592857
USP45	-0.08364417
ROMO1	-0.08366581
ICAM4	-0.08366707
PQLC3	-0.08414752
TPP1	-0.08423477
SWAP70	-0.084471707
EMP3	-0.08486859
LONRF1	-0.08529133
H3F3B	-0.08532359
RAB3GAP2	-0.08544147
SNHG6	-0.08566353
RPL15	-0.085774395
ZNF83	-0.08578573
RPS3A	-0.086010254
GRAMD1A	-0.086019038
LMNA	-0.08606012
MT-CYB	-0.086410121
CHMP2A	-0.08659825
TRA2A	-0.087114697
CST3	-0.08712179
ANP32A	-0.08713643
ALOX15B	-0.08760708
PPM1A	-0.08765427
SSNA1	-0.08767377
C12orf5	-0.08788441
PRDX1	-0.087934627
COPB2	-0.08803296
GINM1	-0.088044235
AHNAK	-0.088192467
TYR	-0.088217101
CD96	-0.088341444
NFYB	-0.088800249
IK	-0.088852973
APOD	-0.08889435
HDAC2	-0.08897637
ADD3	-0.089149777
YTHDC1	-0.089295634
LRRFIP2	-0.08934035
MTIF3	-0.089344344
UPF2	-0.08949272
SRSF2	-0.08954695
GAB1	-0.089698481
DSC2	-0.09010878
RPS7	-0.090166373
PCSK2	-0.090584216
CCDC28A	-0.09064084
NOL8	-0.09072295
DST	-0.090898133
GGNBP2	-0.091017147
RPA1	-0.091486575
ZFAS1	-0.09188127
MIA3	-0.091998884
MTR	-0.09232885
DMTF1	-0.09249978
RPL30	-0.092553821
S100A11	-0.092794091
ID3	-0.09284727
RPL7A	-0.09289823
NCL	-0.093069313
AP3B1	-0.09333689
MT-TL1	-0.093354057
RPL28	-0.093396716
AC092580.4	-0.093419448
GPR65	-0.09345418
C9orf3	-0.09369063
CYTH1	-0.093839895
MITF	-0.093859594
KDELR1	-0.09419178
LMAN2	-0.09489154
CRBN	-0.09490855
RPL29	-0.09497322
TNPO1	-0.09506266
ZNF236	-0.09509253
SEC11C	-0.0951978
TMF1	-0.09538174
ST6GAL2	-0.095525968
FANCM	-0.09559227
IFITM1	-0.09596142
ERLEC1	-0.09596839
RPL3	-0.096070254
CACUL1	-0.09608774
CFDP1	-0.096536263
EPB41	-0.096674447
MED13	-0.09672392
TMEM39A	-0.09679423
PTPRK	-0.09691356
TNFRSF14	-0.0969191
DDX17	-0.097588059
MT2A	-0.09763209
BCLAF1	-0.09795103
GNLY	-0.098033043
PIK3CB	-0.09815553
COX17	-0.098195285
PDCD5	-0.098321605
DDX21	-0.09834897
HMGN1	-0.09835424
TAB2	-0.09887109
SFPQ	-0.09908557
EVI2A	-0.099116588
CCDC33	-0.099157039
AC062017.1	-0.099157039
RP11-656D10.3	-0.09915704
KIF4A	-0.09915704
TIMP1	-0.099556396
CHURC1	-0.09979877
PPP1R9B	-0.099948723
PAPOLA	-0.100025593
TIMM50	-0.100121285
TASP1	-0.1001233
TERF2IP	-0.1002695
XRCC5	-0.100667274
EIF4G2	-0.100704168
AP1G1	-0.1007046
TNRC6A	-0.1010405
RNF187	-0.1010848
COX4I1	-0.101186103
TAF3	-0.101347283
EGR1	-0.1016498
NKAPL	-0.101937935
RENBP	-0.1019553
RPL35	-0.101987754
SCD	-0.102005672
ATXN7L3B	-0.1020981
OIP5-AS1	-0.102196
ASXL2	-0.102347851
MT-ND4	-0.102368809
EBNA1BP2	-0.1032214
FAM102A	-0.103338144
ID4	-0.103704305
CD52	-0.104045635
PNN	-0.104248921
SAMD4B	-0.1042643
YBX3	-0.104499841
SRP14	-0.104533964
PLGRKT	-0.104709824
SCAF11	-0.104739238
BPTF	-0.10475959
MTDH	-0.104811
KIF16B	-0.104939747
NUMA1	-0.105000917
DGCR2	-0.105143329
RPL13A	-0.105482069
NDUFS4	-0.105700952
FAM210B	-0.106403737
MACC1	-0.1064654
ELF1	-0.1067941
CMAS	-0.1068495
THOC2	-0.107035876
COL4A3BP	-0.1070748
BROX	-0.1071982
ERH	-0.1073584
RPS27A	-0.107625049
SNRPG	-0.1076638
HLA-DQA2	-0.107829182
THBD	-0.1081464
VPS11	-0.108186935
HSPA8	-0.108203397
HIF1A	-0.10852772
SLC38A1	-0.1087046
SEMA4D	-0.1087563
NOL12	-0.1089147
CSRNP3	-0.1092411
RPL26	-0.109353745
C4orf3	-0.1093543
ATP5C1	-0.10947286
NUCB2	-0.1094976
NCOA4	-0.109700117
RAB13	-0.110182353
TRPM1	-0.1102629
RAB11FIP1	-0.1104488
CAV1	-0.1104761
SGK1	-0.1105078
NKTR	-0.1105106
SHMT1	-0.110727176
RPS14	-0.110901297
BCAN	-0.110975612
SNX9	-0.11104197
MDFIC	-0.1113075
RPS15A	-0.11132817
PDE8A	-0.1121553
ARGLU1	-0.11218779
RGS10	-0.112271253
PLEKHA5	-0.112282089
YWHAZ	-0.112293133
PHIP	-0.1123798
USMG5	-0.112419481
RASGRP2	-0.1124423
CELF1	-0.112496785
DSTN	-0.112550421
EEF1D	-0.112612081
GNB2L1	-0.112731258
SNX6	-0.112751928
RPS5	-0.113052694
MDM2	-0.1133495
GPR143	-0.1134693
GLIPR2	-0.113491
CTSD	-0.113518272
GPM6B	-0.113651562
NAP1L4	-0.113996146
SLC8B1	-0.1141659
CD99	-0.1142668
MLLT3	-0.1144258
IFNAR1	-0.1146351
SNCA	-0.1147771
CAST	-0.115207124
EIF4A2	-0.115210111
AP4S1	-0.1153724
SF3B2	-0.1158421
TIMM44	-0.1161629
RPLP1	-0.116551048
LSAMP	-0.116687942
CANX	-0.116964161
TYROBP	-0.117535594
C17orf62	-0.117721252
PFDN5	-0.117915178
RPS3	-0.118070435
DYNLRB1	-0.1185002
HP1BP3	-0.118736296
VCP	-0.118965822
UBAP1	-0.1191875
FAM177A1	-0.1198795
NDUFS5	-0.1199782
ERCC3	-0.1202204
RASSF1	-0.1207322
NELFCD	-0.120848769
SNAI2	-0.1212564
MED8	-0.1214222
SYTL2	-0.122033949
TRAT1	-0.1221185
TACC1	-0.1221949
EDF1	-0.122429552
LAYN	-0.122679204
MPHOSPH8	-0.122760329
HDLBP	-0.1230022
LGALS3BP	-0.1232591
RB1CC1	-0.123275188
RBM28	-0.123675463
URI1	-0.12389
PHLDA1	-0.1240205
RPL10	-0.124486834
LHFPL3-AS1	-0.124506666
ATP5G3	-0.1248561
FKBP2	-0.1248718
SYNPO	-0.124878
GLTSCR2	-0.1250624
EIF2S2	-0.1251228
KIAA1009	-0.125267625
FAM175A	-0.125394466
SAP30BP	-0.1258744
TRIB2	-0.1259821
REV3L	-0.1260367
SON	-0.126338295
RPS25	-0.126850544
SPOCK2	-0.126987153
BRAF	-0.1270934
RPL8	-0.127668278
OPTN	-0.127769777
ANP32B	-0.127881999
EMP1	-0.127951411
EPS15	-0.127985143
LRRFIP1	-0.128088017
RBBP7	-0.1280962
FIS1	-0.128226654
QPCT	-0.1283841
RPL39	-0.128451224
PKN2	-0.1285649
MRPL23	-0.1293353
INPP4B	-0.1293912
RANBP1	-0.1297109
NDFIP1	-0.129961245
TEX41	-0.130857
TXNL1	-0.1311132
AIF1L	-0.131128635
RTFDC1	-0.131133861
LAMP1	-0.131355529
FAM49A	-0.1314038
TSC22D1	-0.131918295
GALNT7	-0.1333692
NAGK	-0.1333982
UACA	-0.133556979
TRMT10C	-0.134157495
UBQLN2	-0.1343677
LTN1	-0.1348329
RABIF	-0.135348666
HADHA	-0.1354551
NFKBIZ	-0.135586422
ST13	-0.1357849
PIAS3	-0.1362445
MGAT1	-0.136470205
CYGB	-0.136624333
MT-TV	-0.136782697
GOLGA4	-0.137054076
SLU7	-0.1372287
FAM104A	-0.1374352
KIAA0319L	-0.1378138
RBM8A	-0.1380591
CREBBP	-0.1386551
TFRC	-0.1388317
PNISR	-0.139472161
RPL22	-0.1400069
NPM1	-0.140582413
ACOX1	-0.1408438
TYRP1	-0.141133211
STAT3	-0.14216523
C14orf2	-0.1433611
SAFB2	-0.143551985
SF3A3	-0.1438187
HSPB1	-0.144246975
EIF3H	-0.1447213
SLC24A5	-0.14476359
NIPBL	-0.144964509
TRMT112	-0.1453279
ABCF1	-0.1455619
MCOLN3	-0.1465942
RNH1	-0.1467067
EIF3E	-0.1469223
UBE2Z	-0.1483039
CABLES1	-0.148581
MLEC	-0.148657299
HPGD	-0.14935767
Mar-02	-0.1498149
BBX	-0.1500731
MT-CO1	-0.150112855
AKAP12	-0.150155293
RPL6	-0.150690153
NDUFB4	-0.150797783
CAB39	-0.1509066
MLANA	-0.15099332
ARID4B	-0.151069989
TXNIP	-0.151171168
KIT	-0.151539326
TBC1D15	-0.1520491
KMT2E	-0.152134378
IGFBP7	-0.152223022
PIGG	-0.1522256
NEMF	-0.152453476
FN1	-0.152701773
RBM39	-0.152830568
CTSA	-0.1528941
AP2M1	-0.153779802
NSRP1	-0.1540727
RASA2	-0.1541828
RPL19	-0.154688672
HSP90B1	-0.154999671
RPS27	-0.155537112
NDUFB11	-0.157040881
ZMYND11	-0.157186307
SNRNP70	-0.157463473
SYTL3	-0.15746362
RPL11	-0.157472519
RHOB	-0.157489
ADSS	-0.1575067
DGUOK	-0.158574413
CD63	-0.159111185
COMT	-0.1592621
LINC00938	-0.1593218
RHOT2	-0.159454093
ACVR1C	-0.159620335
COX6C	-0.159822559
IFITM3	-0.159835917
EIF1AX	-0.1630369
RPS19	-0.163419485
PLP1	-0.163581312
UIMC1	-0.16358758
PPDPF	-0.163621277
CYB561A3	-0.163922789
LARP1B	-0.1651413
PABPC4	-0.1659492
GPNMB	-0.166086549
GOLIM4	-0.166333657
SNX14	-0.1681199
RNF213	-0.169148243
HSPE1	-0.1696998
TMEM66	-0.16995969
ATP6AP1	-0.1700579
LARP1	-0.1704461
RPS2	-0.170676302
PICALM	-0.1708479
CCDC174	-0.171811522
PHF14	-0.171836506
RBM15B	-0.171858757
RABEP1	-0.171997671
TAF1D	-0.172894199
PUM2	-0.1729233
NAMPT	-0.173136729
RPS15	-0.173903188
STOM	-0.17429739
RPS18	-0.175800665
SSR3	-0.1763469
LGALS3	-0.178049214
CPEB4	-0.178728
KLF9	-0.1789793
PSMA4	-0.180249698
VEZF1	-0.181083536
ATP6V1E1	-0.181860275
TRIM33	-0.183053775
RPL13	-0.184020496
PTTG1IP	-0.1865099
PRRC2C	-0.188428712
LARP7	-0.1884856
RPL12	-0.189536101
TIMP2	-0.189540073
LPP	-0.1947709
RPL5	-0.19499194
MED25	-0.198124
ATP5J2	-0.2006882
SYAP1	-0.2018266
CYSTM1	-0.2040523
TFAP2A	-0.204410225
DCT	-0.204903768
IFITM2	-0.208119189
RPS13	-0.213490921
PEBP1	-0.215817843
HSPD1	-0.2178245
NDUFB1	-0.219117684
CACYBP	-0.2260003
ASAH1	-0.2300778
RPL27A	-0.232497768
RPL37A	-0.234195819
RPL23A	-0.234884136
RPL18	-0.304640516
