## Supplementary table 6 for "Genomic programming of antigen cross-presentation in IRF4-expressing human Langerhans cells"

Cluster	Gene number	Biological process	adj p Value
Cluster 01	333	downregulation of adhesion	1.20E-03
peak 0h		regulation of transport	8.04E-04
		membrane fusion involved in viral entry into host cell	2.13E-03
		lipid metabolism	2.56E-03
		actin filament-based process	4.34E-03
		carbohydrate derivative catabolism	3.77E-03
		wound healing	3.08E-03
Cluster 02	328	immune response	1.72E-05
peak 24h		apoptotic process	9.37E-05
		response to biotic stimulus	7.80E-04
		cell activation	1.29E-03
		leukocyte activation	1.94E-03
		Immune effector proces	2.19E-03
Cluster 03	317	chaperone binding	4.21E-05
peak 2h		transcription regulatory region DNA binding	4.21E-05
		transcription factor binding transcription factor activity	4.87E-04
		non-membrane spanning protein tyrosine kinase activity	5.06E-03
Cluster 04	106	response to endoplasmic reticulum stress	3.65E-05
peak 2h		regulation of cell motility	8.93E-04
		positive regulation of leukocyte chemotaxis	3.08E-03
Cluster 05	34	Transport to the Golgi and subsequent modification_Homo sapiens_R-HSA-948021	1.10E-01
Peak 0h
Cluster 06	15	reciprocal meiotic recombination	4.09E-04
peak 0h, 24h		signal transduction involved in mitotic G2 DNA damage checkpoint	7.58E-04
Cluster 07	13	TNF-alpha/NF-kappa B signaling complex	7.77E-03
peak 24h
