## Supplementary table 8 for "Genomic programming of antigen cross-presentation in IRF4-expressing human Langerhans cells"

Motif_Name	median_T0_H3K27Ac	median_2h_H3K27Ac	median_24h_H3K27Ac	median_FD_over_background_T0_H3K27Ac	median_percentage_T0_H3K27Ac	LC352_0H_H3K27AC	LC353_0H_H3K27AC	LC354_0H_H3K27AC	LC352_2H_H3K27AC	LC353_2H_H3K27AC	LC354_2H_H3K27AC	LC352_24H_H3K27AC	LC353_24H_H3K27AC	LC354_24H_H3K27AC	LC352_0H_H3K4ME3	LC353_0H_H3K4ME3	LC354_0H_H3K4ME3	LC352_2H_H3K4ME3	LC353_2H_H3K4ME3	LC354_2H_H3K4ME3	LC352_24H_H3K4ME3	LC353_24H_H3K4ME3	LC354_24H_H3K4ME3
RLR1?/SacCer-Promoters/Homer	29680	26330	24620	5.18	0.4	16300	29680	42810	22880	26330	45130	19590	36440	24620	3343	22070	20960	10970	16720	19550	4787	26230	13470
GAGA-repeat/Arabidopsis-Promoters/Homer	16340	14630	14280	2.68	0.42	8290	16340	24530	11980	14630	26240	10020	20800	14280	1413	8591	8528	4337	5965	7922	2292	8596	6432
PU.1-IRF(ETS:IRF)/Bcell-PU.1-ChIP-Seq(GSE21512)/Homer	16020	12840	13280	2.43	0.47	8794	16020	24140	12030	12840	23530	9840	19000	13280	2511	12500	12740	7340	9391	11440	3468	12620	8227
Bcl6(Zf)/Liver-Bcl6-ChIP-Seq(GSE31578)/Homer	14050	12170	12850	2.38	0.44	6885	14050	21000	10540	12170	21450	8057	17080	12850	2118	11160	11000	6379	7581	10190	3608	9736	8503
E2A(HLH)/proBcell-E2A-ChIP-Seq(GSE21978)/Homer	13120	11820	11850	2.23	0.45	6041	13120	20280	9164	11820	21420	6839	17060	11850	871.5	5847	5822	3153	3774	5676	1811	5062	5319
Unknown6/Drosophila-Promoters/Homer	12950	10930	11040	2.49	0.39	6271	12950	18460	9452	10930	19320	7252	15910	11040	1899	12530	11640	6462	8847	11030	2866	12690	7405
EBF1(EBF)/Near-E2A-ChIP-Seq(GSE21512)/Homer	12680	10910	10980	2.54	0.37	6206	12680	18730	9252	10910	19650	7023	16020	10980	825.5	6350	5920	3268	4017	5941	1982	5355	4837
GAGA-repeat/SacCer-Promoters/Homer	12600	10860	11510	1.48	0.78	6496	12600	17330	9352	10860	17780	7440	14730	11510	2477	11220	11350	7326	9029	10610	4479	10820	8260
ERG(ETS)/VCaP-ERG-ChIP-Seq(GSE14097)/Homer	12220	9995	10710	2.03	0.49	6630	12220	18840	9455	9995	18320	7259	14420	10710	2239	9790	9731	5724	7254	8969	2865	9236	6925
Mef2c(MADS)/GM12878-Mef2c-ChIP-Seq(GSE32465)/Homer	11830	10580	10430	2.81	0.31	5914	11830	17250	9171	10580	18410	7335	15050	10430	1034	7153	6813	3236	4492	6377	1354	7424	4596
Erra(NR)/HepG2-Erra-ChIP-Seq(GSE31477)/Homer	11670	10440	10910	1.81	0.56	5611	11670	17890	8143	10440	18380	6113	14820	10910	750.3	5370	5339	2800	3282	5143	1649	4071	4519
Znf263(Zf)/K562-Znf263-ChIP-Seq(GSE31477)/Homer	11610	10290	10430	1.92	0.51	5507	11610	17100	8406	10290	18030	6447	14970	10430	1419	7832	7683	4714	5762	7343	2688	7009	5891
Rbpj1(?)/Panc1-Rbpj1-ChIP-Seq(GSE47459)/Homer	10830	9550	9984	2.01	0.45	5344	10830	15960	7996	9550	16420	6177	13500	9984	1295	7070	6928	3987	4763	6627	2245	6319	5561
RXR(NR/DR1)/3T3L1-RXR-ChIP-Seq(GSE13511)/Homer	10770	9369	9132	2.27	0.38	5306	10770	15810	7852	9369	16890	6177	13790	9132	1166	6541	6335	3513	4584	6024	1765	6200	4696
Tcf12(HLH)/GM12878-Tcf12-ChIP-Seq(GSE32465)/Homer	10660	9292	9331	2.64	0.31	4985	10660	15920	7849	9292	16410	6023	13690	9331	1043	6423	6270	3522	4436	6153	2043	5908	5116
Ptf1a(HLH)/Panc1-Ptf1a-ChIP-Seq(GSE47459)/Homer	10430	9122	9501	1.67	0.61	4279	10430	16590	6967	9122	16730	4644	13790	9501	673.5	4775	4821	2636	2994	4890	1521	3519	4502
TRa(NR)/C17.2-TRa-ChIP-Seq(GSE38347)/Homer	10420	9577	8963	3.13	0.25	5384	10420	16060	7853	9577	17120	6416	13730	8963	310.7	2628	2509	1079	1582	2433	569.5	2465	2135
Ap4(HLH)/AML-Tfap4-ChIP-Seq(GSE45738)/Homer	10200	8772	9250	2.27	0.37	4888	10200	15640	7525	8772	15890	5723	13040	9250	888.5	5629	5440	3001	3684	5394	1715	5039	4405
EHF(ETS)/LoVo-EHF-ChIP-Seq(GSE49402)/Homer	10190	8083	8784	1.98	0.45	5764	10190	15640	7682	8083	14980	6122	12130	8784	1881	8790	8930	4876	6152	7858	2390	8045	5899
EWS:ERG-fusion(ETS)/CADO_ES1-EWS:ERG-ChIP-Seq(SRA014231)/Homer	9968	8225	8591	2.56	0.31	5403	9968	15460	7614	8225	15610	6022	12070	8591	1250	6663	6630	3464	4355	6076	1612	6313	4412
MyoD(HLH)/Myotube-MyoD-ChIP-Seq(GSE21614)/Homer	9922	8546	9030	2.87	0.26	4612	9922	14770	7353	8546	15310	5847	12840	9030	1190	7014	6963	4170	5269	6562	2396	6838	5500
PU.1(ETS)/ThioMac-PU.1-ChIP-Seq(GSE21512)/Homer	9802	7712	7269	3.08	0.25	5871	9802	15070	7638	7712	14220	5837	11630	7269	985.7	5599	5304	2853	3610	4692	1216	5407	3339
SCL(HLH)/HPC7-Scl-ChIP-Seq(GSE13511)/Homer	9710	8348	9307	1.45	0.73	4227	9710	14830	6683	8348	14830	4541	12370	9307	944.2	5659	5700	3411	3604	5582	2254	3962	4948
PPARE(NR/DR1)/3T3L1-Pparg-ChIP-Seq(GSE13511)/Homer	9636	8288	8095	2.31	0.34	4691	9636	14180	7055	8288	15110	5504	12270	8095	970.8	5710	5414	2909	3778	5188	1421	5232	4036
E2A-nearPU.1(HLH)/Bcell-PU.1-ChIP-Seq(GSE21512)/Homer	9466	8788	8464	1.91	0.45	4079	9466	15160	6462	8788	16210	4650	12960	8464	620.5	4004	3947	2059	2555	3927	1222	3314	3822
ZFX(Zf)/mES-Zfx-ChIP-Seq(GSE11431)/Homer	9373	8404	8949	1.99	0.42	4773	9373	14370	7142	8404	14990	5409	11790	8949	781.1	4550	4369	2538	2943	4363	1577	3796	3611
NFkB-p65(RHD)/GM12787-p65-ChIP-Seq(GSE19485)/Homer	9120	7086	7517	2.84	0.27	6317	9120	14180	6759	7086	12500	6121	11860	7517	490.1	3286	3168	1459	1910	2799	812.1	2880	2463
AP-2gamma(AP2)/MCF7-TFAP2C-ChIP-Seq(GSE21234)/Homer	9117	7981	8127	2.09	0.38	4327	9117	13550	6470	7981	14910	4979	11730	8127	661.1	5054	4764	2726	3367	4616	1572	4203	3834
Maz(Zf)/HepG2-Maz-ChIP-Seq(GSE31477)/Homer	9022	7514	6961	1.99	0.41	4604	9022	13400	6520	7514	14200	5390	11700	6961	1062	7227	6532	3429	5253	6170	1503	7943	4083
AP-2alpha(AP2)/Hela-AP2alpha-ChIP-Seq(GSE31477)/Homer	9006	7949	7912	2.3	0.32	4305	9006	13220	6565	7949	14550	5061	11610	7912	645.5	4995	4676	2641	3259	4586	1486	4260	3819
MyoG(HLH)/C2C12-MyoG-ChIP-Seq(GSE36024)/Homer	8763	7518	7759	2.25	0.33	4073	8763	13350	6422	7518	13580	4866	11430	7759	762.4	5015	4805	2781	3331	4715	1593	4593	4021
KLF5(Zf)/LoVo-KLF5-ChIP-Seq(GSE49402)/Homer	8588	7544	7540	1.88	0.43	4713	8588	13480	6128	7544	14060	5019	11900	7540	1138	6365	5916	2820	4401	5486	1215	6265	3972
PRDM1/BMI1(Zf)/Hela-PRDM1-ChIP-Seq(GSE31477)/Homer	8385	7268	7274	2.58	0.27	4320	8385	13240	6276	7268	13400	5573	11370	7274	1050	6251	6411	3419	4353	5860	1527	6325	3802
STAT4(Stat)/CD4-Stat4-ChIP-Seq(GSE22104)/Homer	8366	7270	7816	2.09	0.36	4287	8366	12770	6284	7270	13150	4911	10600	7816	1065	6042	6054	3361	4053	5650	1858	5527	4759
LXRE(NR/DR4)/BLRP(RAW)-LXRb-ChIP-Seq(GSE21512)/Homer	8363	7995	7008	7.48	0.1	4426	8363	12970	6632	7995	14070	5672	11460	7008	217.4	1950	1843	838.1	1101	1647	347	2275	1426
Mef2a(MADS)/HL1-Mef2a.biotin-ChIP-Seq(GSE21529/Homer	8281	7431	7099	2.36	0.3	3900	8281	12120	6369	7431	13180	4853	10840	7099	563.7	4275	4175	1881	2566	3937	805	4272	2869
bZIP:IRF/Th17-BatF-ChIP-Seq(GSE39756)/Homer	8186	7063	7125	2.86	0.23	4425	8186	12670	6191	7063	12850	5226	10700	7125	698.2	4719	4541	2205	3191	4143	930.4	4770	2649
Unknown-ESC-element/mES-Nanog-ChIP-Seq(GSE11724)/Homer	8008	7331	7037	2.93	0.21	4017	8008	12240	5744	7331	13230	4610	10720	7037	406.5	3398	3048	1479	1994	3006	767.7	2979	2343
SeqBias:_GA-repeat	7839	6717	7386	1.23	0.9	3904	7839	11150	5686	6717	11090	4098	9510	7386	780.7	4179	4084	2842	3360	4272	2156	3391	3819
Gfi1b(Zf)/HPC7-Gfi1b-ChIP-Seq(GSE22178)/Homer	7818	7150	7180	2.27	0.3	3917	7818	12250	5806	7150	13210	4417	10770	7180	487.9	3198	3002	1208	1782	2962	580.6	2778	2522
SeqBias:_TA-repeat	7695	6896	7434	1.45	0.68	3753	7695	11220	5976	6896	11980	4445	9850	7434	2357	12660	12730	7378	9631	12070	3590	12230	10210
ETS1(ETS)/Jurkat-ETS1-ChIP-Seq(GSE17954)/Homer	7635	5907	5921	1.93	0.38	4054	7635	11640	5869	5907	11260	4526	8793	5921	1427	6147	6114	3306	4397	5503	1410	5846	4030
Myf5(bHLH)/GM-Myf5-ChIP-Seq(GSE24852)/Homer	7599	6279	6543	2.56	0.24	3421	7599	11210	5481	6279	11690	4360	9684	6543	625.1	4173	4138	2267	2866	4002	1288	3992	3311
ZNF711(Zf)/SH-SY5Y-ZNF711-ChIP-Seq(GSE20673)/Homer	7500	6807	7155	1.61	0.53	3763	7500	11930	5443	6807	12200	3880	9685	7155	471.1	3063	2941	1717	1923	3106	1037	2284	2606
RBPJ:Ebox/Panc1-Rbpj1-ChIP-Seq(GSE47459)/Homer	7438	6640	5970	3.99	0.14	3563	7438	11380	5850	6640	12410	4583	10140	5970	471.8	3618	3316	1604	2335	3113	780.8	3698	2319
ZNF143|STAF(Zf)/CUTLL-ZNF143-ChIP-Seq(GSE29600)/Homer	7344	6454	6143	3.74	0.15	3776	7344	11560	5969	6454	12510	4576	9635	6143	826.1	4072	4026	1902	2558	3445	728.6	4142	2656
Klf4(Zf)/mES-Klf4-ChIP-Seq(GSE11431)/Homer	7326	7260	6213	3.15	0.18	4493	7326	11450	5712	7260	13070	5144	10830	6213	822	3881	3584	1170	2275	3145	367.5	4233	2303
ELF5(ETS)/T47D-ELF5-ChIP-Seq(GSE30407)/Homer	7269	5678	5919	2.1	0.33	4401	7269	11530	5678	5609	10510	4460	8683	5919	1167	5386	5627	2973	3832	4845	1261	5137	3710
Tlx?(NR)/NPC-H3K4me1-ChIP-Seq(GSE16256)/Homer	7265	6568	6075	3.42	0.16	3437	7265	11170	5234	6568	12130	4350	9471	6075	219.4	2113	1866	831.7	1264	1820	402.3	1925	1489
Atoh1(bHLH)/Cerebellum-Atoh1-ChIP-Seq(GSE22111)/Homer	7165	6299	6197	2.02	0.34	3002	7165	10790	4905	6299	11530	3568	9596	6197	403	3228	3075	1551	1928	3046	844.3	2616	2519
Foxo1(Forkhead)/RAW-Foxo1-ChIP-Seq(Fan_et_al.)/Homer	7001	5789	6363	1.59	0.53	3207	7001	10530	4887	5789	10760	3654	8728	6363	771.7	4459	4503	2371	2808	4196	1170	3846	3399
STAT6(Stat)/CD4-Stat6-ChIP-Seq(GSE22104)/Homer	6938	6044	5899	2.41	0.25	3351	6938	10320	5162	6044	10790	3977	8420	5899	746.2	4307	4261	2336	3047	4076	1153	4017	3134
Unknown2/Drosophila-Promoters/Homer	6749	6160	6031	1.79	0.41	2994	6749	10510	4767	6160	11340	3552	8936	6031	341.9	2547	2493	1088	1409	2369	640.9	1956	2091
NF1-halfsite(CTF)/LNCaP-NF1-ChIP-Seq(Unpublished)/Homer	6671	5758	6084	1.64	0.48	3043	6671	10770	4507	5758	11090	3221	8801	6084	255	2533	2467	1040	1222	2365	509.1	1721	1950
FOXA1(Forkhead)/MCF7-FOXA1-ChIP-Seq(GSE26831)/Homer	6655	5963	6039	1.86	0.37	3153	6655	10140	4982	5963	10920	3745	8868	6039	922.2	5826	5654	3067	4106	5181	1340	5897	3764
SEP3(MADS)/Arabidoposis-Flower-Sep3-ChIP-Seq/Homer	6654	5772	6046	1.67	0.46	3341	6654	10180	4938	5772	10350	3877	8546	6046	1039	5660	5775	3275	4059	5375	1529	5503	3650
NeuroD1(bHLH)/Islet-NeuroD1-ChIP-Seq(GSE30298)/Homer	6524	5687	5588	2.18	0.28	2874	6524	10060	4551	5687	10780	3365	8891	5588	269.6	2503	2273	1081	1368	2317	474.6	2077	1905
SeqBias:_CA-repeat	6523	5652	6101	1.26	0.82	2812	6523	9830	4373	5652	10240	3012	8362	6101	559.9	3903	3896	2022	2392	3840	1226	2680	3753
CHR/Cell-Cycle-Exp/Homer	6411	5556	5560	2.07	0.3	3205	6411	9359	5019	5556	10150	3715	8271	5560	1040	5687	5773	3426	4186	5437	1561	5758	3780
STAT6/Macrophage-Stat6-ChIP-Seq(GSE38377)/Homer	6306	5503	5467	2.32	0.24	3266	6306	9650	4957	5503	9940	3699	7784	5467	756.3	4090	4048	2379	2899	3888	1196	3690	3159
HNF4a(NR/DR1)/HepG2-HNF4a-ChIP-Seq(GSE25021)/Homer	6256	5737	5492	2.7	0.19	3139	6256	9534	4828	5737	10360	3968	8347	5492	475	3076	2980	1556	1925	2817	763.7	2864	2327
PR(NR)/T47D-PR-ChIP-Seq(GSE31130)/Homer	6109	5401	5849	1.53	0.53	2629	6109	9814	4293	5401	9896	2922	8065	5849	520.8	3559	3345	1862	1980	3324	1050	2425	2958
AR-halfsite(NR)/LNCaP-AR-ChIP-Seq(GSE27824)/Homer	6085	5138	5513	1.36	0.69	2400	6085	9828	3994	5138	9888	2545	7900	5513	408.1	2877	2833	1437	1589	2987	790.6	1824	2397
FOXA1(Forkhead)/LNCAP-FOXA1-ChIP-Seq(GSE27824)/Homer	6048	5457	5591	1.72	0.41	2895	6048	9565	4495	5457	10010	3264	8113	5591	904.1	5533	5512	2935	3780	5001	1278	5398	3633
IRF1(IRF)/PBMC-IRF1-ChIP-Seq(GSE43036)/Homer	6008	4889	5182	4.61	0.11	3315	6008	10040	4854	4889	9448	4364	8387	5182	799.9	4403	4496	2303	3014	4000	916.7	4398	2346
ETV1(ETS)/GIST48-ETV1-ChIP-Seq(GSE22441)/Homer	5997	4524	4669	1.63	0.45	3119	5997	9443	4447	4524	8776	3174	7070	4669	1094	4880	4830	2626	3284	4396	1152	4124	3186
NFAT(RHD)/Jurkat-NFATC1-ChIP-Seq(Jolma_et_al.)/Homer	5984	4847	5034	1.85	0.35	2853	5984	8875	4179	4847	8820	3258	7566	5034	781.9	4679	4681	2526	3121	4129	1169	4495	3227
Tbx5(T-box)/HL1-Tbx5.biotin-ChIP-Seq(GSE21529)/Homer	5857	5059	5214	1.35	0.69	2185	5857	9203	3802	5059	9347	2466	7678	5214	307.8	2832	2789	1359	1557	3041	700.8	1871	2633
NF1(CTF)/LNCAP-NF1-ChIP-Seq(Unpublished)/Homer	5833	5371	5069	2.91	0.16	2772	5833	9214	4305	5371	10240	3474	7720	5069	225.7	1828	1578	790.3	1081	1620	324.1	1552	1350
Tal1	5810	5191	5194	1.69	0.41	2386	5810	9370	3767	5191	9652	2668	7830	5194	139	1757	1746	694.5	931.7	1754	405.2	1221	1472
Nkx3.1(Homeobox)/LNCaP-Nkx3.1-ChIP-Seq(GSE28264)/Homer	5614	4932	5368	1.41	0.61	2377	5614	9127	3780	4932	9376	2563	7674	5368	329.9	2682	2686	1381	1450	2648	672.1	1732	2464
Fox:Ebox(Forkhead:HLH)/Panc1-Foxa2-ChIP-Seq(GSE47459)/Homer	5425	4845	4801	1.83	0.33	2460	5425	8427	3935	4845	8889	2805	7024	4801	458.5	2961	2925	1492	1958	2701	677.5	2674	2029
TEAD(TEA)/Fibroblast-PU.1-ChIP-Seq(Unpublished)/Homer	5410	4795	4916	2.01	0.28	2561	5410	8742	4088	4795	9273	2999	7137	4916	422.3	2759	2750	1449	1767	2587	707.4	2561	2178
STAT1(Stat)/HelaS3-STAT1-ChIP-Seq(GSE12782)/Homer	5401	4525	4499	2.8	0.16	2663	5401	7910	3984	4525	8438	3223	6619	4499	676.4	3414	3439	1862	2318	3077	1029	3538	2490
PRDM9(Zf)/Testis-DMC1-ChIP-Seq(GSE35498)/Homer	5382	4908	4881	2.67	0.17	2576	5382	8147	4286	4908	8673	3264	7041	4881	627.1	3771	3654	2146	2672	3349	1256	3409	3094
Olig2(bHLH)/Neuron-Olig2-ChIP-Seq(GSE30882)/Homer	5306	4660	4589	1.53	0.5	2044	5306	8601	3515	4660	8594	2281	7414	4589	273.5	2370	2269	1006	1261	2236	461	1549	1944
EKLF(Zf)/Erythrocyte-Klf1-ChIP-Seq(GSE20478)/Homer	5272	5286	4573	3.8	0.11	2848	5272	8595	4079	5286	9434	3630	7842	4573	248.8	1767	1459	562.8	953.9	1314	239.7	1646	1034
Nr5a2(NR)/Pancreas-LRH1-ChIP-Seq(GSE34295)/Homer	5165	4756	4706	2.02	0.26	2522	5165	8133	3714	4756	8919	2806	7105	4706	250.9	1891	1817	897	1004	1762	520.4	1554	1651
Nr5a2(NR)/mES-Nr5a2-ChIP-Seq(GSE19019)/Homer	4963	4491	4464	2.24	0.21	2519	4963	7631	3685	4491	8455	2801	6649	4464	263.7	1846	1854	864.9	1020	1745	499.6	1596	1589
Smad3(MAD)/NPC-Smad3-ChIP-Seq(GSE36673)/Homer	4955	4111	4460	1.37	0.61	1956	4955	8116	3189	4111	8089	2134	6297	4460	382.1	2465	2498	1240	1250	2342	610.7	1591	2048
RUNX1(Runt)/Jurkat-RUNX1-ChIP-Seq(GSE29180)/Homer	4952	4024	4330	1.71	0.36	2490	4952	8207	3391	4024	7564	2622	6334	4330	247.6	1927	1848	758.5	989	1708	324.9	1295	1195
Stat3(Stat)/mES-Stat3-ChIP-Seq(GSE11431)/Homer	4892	4190	4228	2.15	0.22	2428	4892	7500	3770	4190	7833	2784	6387	4228	702.6	3691	3702	1966	2442	3449	1138	3247	2956
Jun-AP1(bZIP)/K562-cJun-ChIP-Seq(GSE31477)/Homer	4788	3447	3610	3.19	0.14	3046	4788	8197	3447	3222	6212	3222	5565	3610	82.32	711.4	715	283.5	376.7	624.8	125.8	597	502.6
SPDEF(ETS)/VCaP-SPDEF-ChIP-Seq(SRA014231)/Homer	4707	3725	3908	1.68	0.36	2251	4707	7471	3398	3725	7332	2406	5863	3908	735.2	3672	3594	1899	2286	3364	979	2872	2673
Nkx2.1(Homeobox)/LungAC-Nkx2.1-ChIP-Seq(GSE43252)/Homer	4696	4022	4288	1.33	0.66	1849	4696	7529	2904	4022	7840	1973	6441	4288	245.3	2314	2263	1037	1163	2255	537	1487	2194
Unknown4/Arabidopsis-Promoters/Homer	4695	4170	4042	1.65	0.37	2364	4695	6826	3583	4170	7377	2723	6062	4042	795.8	4396	4218	2475	2969	3879	1250	3984	2822
Egr1(Zf)/K562-Egr1-ChIP-Seq(GSE32465)/Homer	4674	3678	3582	1.91	0.27	2243	4674	6369	3430	3678	6977	2776	5806	3582	742.2	4491	4364	2280	2963	3884	974.2	4651	2936
Pax8(Paired/Homeobox)/Thyroid-Pax8-ChIP-Seq(GSE26938)/Homer	4674	4461	3839	2.75	0.15	2168	4674	7574	3503	4461	8325	2717	6497	3839	117.8	1168	1062	448.6	630.2	1098	230.9	1032	971.4
GABPA(ETS)/Jurkat-GABPa-ChIP-Seq(GSE17954)/Homer	4672	3590	3443	1.69	0.35	2619	4672	7359	3590	3375	6642	2569	5559	3443	976.4	4094	4048	2103	2715	3606	821	3590	2671
Nkx2.5(Homeobox)/HL1-Nkx2.5.biotin-ChIP-Seq(GSE21529)/Homer	4582	4032	4124	1.38	0.59	1893	4582	7383	2954	4032	7712	2011	6347	4124	177.4	2088	2089	883.3	1030	2010	388.4	1321	1902
EWS:FLI1-fusion(ETS)/SK_N_MC-EWS:FLI1-ChIP-Seq(SRA014231)/Homer	4580	3739	3753	2.02	0.24	2503	4580	7357	3739	3671	7348	2835	5856	3753	891.9	3897	3943	1997	2601	3442	855.1	3524	2686
RUNX2(Runt)/PCa-RUNX2-ChIP-Seq(GSE33889)/Homer	4558	3831	3823	1.79	0.31	2296	4558	7920	3184	3831	7287	2390	6063	3823	132.1	1339	1159	456.2	660.9	1205	181.9	958.7	792.9
Sp1(Zf)/Promoter/Homer	4503	3542	3251	3.13	0.12	2979	4503	6737	3542	2821	6120	3120	5797	3251	2335	8148	8530	2916	5782	6923	851.6	11130	5344
Esrrb(NR)/mES-Esrrb-ChIP-Seq(GSE11431)/Homer	4427	3866	3809	1.9	0.26	2142	4427	6932	3254	3866	7088	2271	5803	3809	198	1488	1443	628.7	747.4	1322	414.4	1095	1274
NFAT:AP1/Jurkat-NFATC1-ChIP-Seq(Jolma_et_al.)/Homer	4295	3832	3358	3.4	0.11	2269	4295	6655	3601	3832	6971	2870	5600	3358	311	1943	1850	1037	1375	1722	466.3	2191	1177
c-Jun-CRE(bZIP)/K562-cJun-ChIP-Seq(GSE31477)/Homer	4226	3440	3059	2.61	0.16	2780	4226	6846	3440	3014	6370	2571	4832	3059	258.7	737	885.7	404.2	499.1	846.9	110	914.7	719.4
HLH-1(bHLH)/cElegans-Embryo-HLH1-ChIP-Seq(modEncode)/Homer	4121	3424	3555	1.81	0.27	1682	4121	6250	2829	3424	6400	2115	5426	3555	267.2	1833	1654	867	1132	1871	429.8	1593	1514
AP-1(bZIP)/ThioMac-PU.1-ChIP-Seq(GSE21512)/Homer	4090	2840	3190	1.76	0.3	2190	4090	6944	2631	2840	5570	2301	4790	3190	71	724.1	715.9	266.8	314.3	623.9	71.89	426.6	475.4
EBF(EBF)/proBcell-EBF-ChIP-Seq(GSE21978)/Homer	4082	4038	3570	3.19	0.1	1915	4082	6017	3299	4038	7126	2419	6021	3570	275.4	2219	1998	973.3	1345	1935	559.9	2050	1646
PHA-4(Forkhead)/cElegans-Embryos-PHA4-ChIP-Seq(modEncode)/Homer	4064	3541	4004	1.31	0.65	1559	4064	6330	2820	3541	6596	1861	5383	4004	602.5	4020	3761	2141	2382	3670	1039	2892	2952
TEAD4(TEA)/Tropoblast-Tead4-ChIP-Seq(GSE37350)/Homer	3931	3744	3459	1.68	0.32	1668	3931	6443	2822	3744	7024	1928	5318	3459	159.5	1443	1438	752.5	825.1	1521	373.4	1047	1271
HRE(HSF)/Striatum-HSF1-ChIP-Seq(GSE38000)/Homer	3792	3303	3030	2.97	0.1	1733	3792	5483	3303	3222	6564	2071	4887	3030	289.1	1527	1547	848	1002	1445	385	1344	1225
Bach2(bZIP)/OCILy7-Bach2-ChIP-Seq(GSE44420)/Homer	3789	2649	2764	3.11	0.11	2341	3789	6352	2387	2649	5244	2346	4356	2764	76.23	512.4	573.7	214.8	239.9	455	91.59	447.1	380.2
SFP1/SacCer-Promoters/Homer	3745	3142	2735	3.67	0.08	1697	3745	5616	2777	3142	6327	2266	4841	2735	223.6	1762	1591	917.1	1230	1620	320.9	1843	925.1
Atf3(bZIP)/GBM-ATF3-ChIP-Seq(GSE33912)/Homer	3676	2450	2834	1.74	0.28	2090	3676	6474	2366	2450	5140	2072	4445	2834	68.93	645.2	644.5	228.2	282.9	580.3	73.82	412.4	456.2
MafK(bZIP)/C2C12-MafK-ChIP-Seq(GSE36030)/Homer	3653	2914	2645	2.93	0.11	1861	3653	5924	2489	2914	5462	2181	4360	2645	97.93	630.2	692.4	267.3	318.4	598.4	123.2	524	481
Eomes(T-box)/H9-Eomes-ChIP-Seq(GSE26097)/Homer	3651	3169	3188	1.35	0.56	1460	3651	5828	2396	3169	5930	1626	4977	3188	393.8	2722	2612	1386	1687	2740	781.3	2061	2140
Reverb(NR/DR2)/BLRP(RAW)-Reverba-ChIP-Seq(GSE45914)/Homer	3612	3279	2855	3.72	0.08	1923	3612	5723	2611	3279	6299	2228	4902	2855	85.26	828.7	700.9	254.2	410.6	594.9	157	770.1	560.5
Tbet(T-box)/CD8-Tbet-ChIP-Seq(GSE33802)/Homer	3607	3193	2957	1.53	0.38	1483	3607	5781	2458	3193	6251	1667	4962	2957	129.1	1324	1255	595	771.1	1345	232.5	997.9	1036
BATF(bZIP)/Th17-BATF-ChIP-Seq(GSE39756)/Homer	3495	2390	2812	1.73	0.28	2032	3495	6274	2349	2390	4998	2066	4209	2812	64.1	607.9	597	216	272.5	556.6	65.26	361	436.5
Initiator/Drosophila-Promoters/Homer	3322	2789	2872	1.32	0.57	1288	3322	5490	2084	2789	5544	1240	4451	2872	298.5	1970	1879	969.7	1139	1891	486.7	1286	1416
Sox3(HMG)/NPC-Sox3-ChIP-Seq(GSE33059)/Homer	3315	2679	3031	1.39	0.48	1476	3315	5275	2241	2679	5143	1548	4394	3031	370.4	2117	2115	1129	1131	1913	456.6	1511	1447
IRF2(IRF)/Erythroblas-IRF2-ChIP-Seq(GSE36985)/Homer	3312	2634	3035	3.53	0.08	1950	3312	6113	2634	2591	5098	2660	4835	3035	580.5	2828	3053	1515	1815	2769	584.6	2700	1742
MafA(bZIP)/Islet-MafA-ChIP-Seq(GSE30298)/Homer	3235	2651	2811	1.69	0.27	1557	3235	5636	2108	2651	5371	1641	4258	2811	65.86	606.1	641.3	251	288.2	602.1	130.2	352.6	515.9
Srebp2(HLH)/HepG2-Srebp2-ChIP-Seq(GSE31477)/Homer	3192	3025	2413	2.82	0.1	1735	3192	4889	2311	3025	5931	2009	4502	2413	12.85	297.3	283	71.43	152.6	260.7	22.01	275.5	219.9
HOXD13(Homeobox)/Chicken-Hoxd13-ChIP-Seq(GSE38910)/Homer	3158	2767	2880	1.47	0.4	1399	3158	5041	2320	2767	5357	1627	4224	2880	589.8	3518	3437	1834	2278	3268	726.2	3374	2088
ISRE(IRF)/ThioMac-LPS-exp(GSE23622)/HOMER	3156	2517	2974	5.47	0.05	1859	3156	5631	2517	2453	5096	2488	4688	2974	469.2	2488	2611	1385	1735	2366	562.4	2565	1420
MafF(bZIP)/HepG2-MafF-ChIP-Seq(GSE31477)/Homer	3114	2557	2428	2.12	0.15	1494	3114	4929	2054	2557	4871	1626	3943	2428	142.5	1095	1020	481.1	688.6	984.4	199.3	967.5	686
Foxa2(Forkhead)/Liver-Foxa2-ChIP-Seq(GSE25694)/Homer	3071	2723	2707	1.59	0.31	1413	3071	4928	2162	2723	5179	1536	4322	2707	346.1	2076	2118	1131	1361	1966	469	1959	1436
Tcf4(HMG)/Hct116-Tcf4-ChIP-Seq(SRA012054)/Homer	3006	2727	2404	1.87	0.2	1457	3006	4565	2266	2727	4976	1663	3987	2404	219.4	1553	1492	851.8	971.2	1431	314.1	1359	1063
Sox2(HMG)/mES-Sox2-ChIP-Seq(GSE11431)/Homer	2958	2327	2490	1.55	0.32	1294	2958	4386	1978	2327	4545	1449	3861	2490	285.7	1566	1603	828.6	855.9	1376	305	1109	1044
FOXA1:AR/LNCAP-AR-ChIP-Seq(GSE27824)/Homer	2948	2609	2210	4.7	0.05	1489	2948	4630	2051	2609	4946	1796	3887	2210	199.8	1346	1205	661.7	943.4	1115	253.2	1482	665.7
IRF4(IRF)/GM12878-IRF4-ChIP-Seq(GSE32465)/Homer	2947	2173	2350	1.77	0.22	1557	2947	4906	2051	2173	4524	1581	3791	2350	224.3	1239	1341	615.7	739.6	1339	248.7	1007	984.4
TATA-Box(TBP)/Promoter/Homer	2889	2406	2589	1.39	0.44	1263	2889	4694	2022	2406	4872	1338	3968	2589	444.1	2517	2641	1342	1543	2512	646.8	2050	1745
RUNX(Runt)/HPC7-Runx1-ChIP-Seq(GSE22178)/Homer	2878	2256	2192	1.62	0.28	1369	2878	4784	1846	2256	4524	1349	3796	2192	49.55	614.7	567.1	213.3	250.3	569.2	72.94	320.5	383.4
E-box/Drosophila-Promoters/Homer	2864	2411	2332	2.53	0.1	1208	2864	4379	2194	2411	4851	1672	3663	2332	99.16	863.3	854.6	353.6	488.1	858.7	163.5	840.7	634.5
OCT4-SOX2-TCF-NANOG((POU/Homeobox/HMG)/mES-Oct4-ChIP-Seq(GSE11431)/Homer	2753	2330	2216	2.5	0.1	1222	2753	4243	2220	2330	4634	1587	3896	2216	229	1795	1676	926.4	1196	1682	351.8	1947	1144
E2F6(E2F)/Hela-E2F6-ChIP-Seq(GSE31477)/Homer	2671	2134	2339	1.68	0.23	1315	2671	3854	2134	2071	3883	1640	3592	2339	1045	5143	5217	2933	3913	4901	1494	5251	4027
ARE(NR)/LNCAP-AR-ChIP-Seq(GSE27824)/Homer	2650	2508	2283	2.49	0.1	1273	2650	4003	2084	2508	4763	1550	3613	2283	89.01	728	668.6	336.3	384.2	650.3	173.8	611.7	539.7
Srebp1a(HLH)/HepG2-Srebp1a-ChIP-Seq(GSE31477)/Homer	2648	2628	2155	2.17	0.13	1434	2648	4140	1987	2628	5046	1683	3935	2155	6.848	195.7	160.1	39.61	92.21	159	13.77	155.1	171.7
NPAS2(HLH)/Liver-NPAS2-ChIP-Seq(GSE39860)/Homer	2617	2138	1983	1.47	0.34	855	2617	4395	1545	2138	4721	910.4	3540	1983	1.933	140.3	159.8	7.577	9.817	243	0.102	33.47	254.3
Oct2(POU/Homeobox)/Bcell-Oct2-ChIP-Seq(GSE21512)/Homer	2616	2311	2023	2.01	0.14	1136	2616	4123	1918	2311	4346	1356	3578	2023	241.2	1487	1508	722.6	1017	1482	278.7	1492	1033
Smad2(MAD)/ES-SMAD2-ChIP-Seq(GSE29422)/Homer	2600	2337	2119	1.36	0.44	937	2600	4304	1673	2337	4597	1045	3710	2119	76.22	825.5	914.5	380.2	340.9	953.9	150.5	475	850.7
FXR(NR/IR1)/Liver-FXR-ChIP-Seq(Chong_et_al.)/Homer	2552	2341	2035	1.89	0.16	1117	2552	3972	1795	2341	4514	1273	3553	2035	56.66	710.9	663.2	263.9	465.3	709	160.2	512	674.8
ERE(NR/IR3)/MCF7-ERa-ChIP-Seq(Unpublished)/Homer	2528	2379	2028	2.28	0.11	1218	2528	4177	1982	2379	4297	1448	3363	2028	29.13	458.9	411.5	180.6	210.9	414.7	85.47	290.2	337.4
Nur77(NR)/K562-NR4A1-ChIP-Seq(GSE31363)/Homer	2468	1874	1810	2.27	0.11	1405	2468	3649	1853	1874	3802	1436	3126	1810	162.8	810.3	753.6	413.3	543.2	707.2	180.4	790.8	528.8
NFkB-p65-Rel(RHD)/LPS-exp(GSE23622)/Homer	2462	2211	1966	3.94	0.05	2225	2462	3819	2211	1620	2960	1966	3253	1738	99.04	483.4	441.4	182.1	264.3	390.9	96.85	481	366.5
BORIS(Zf)/K562-CTCFL-ChIP-Seq(GSE32465)/Homer	2445	1926	2028	2.85	0.07	1331	2445	3739	1926	1832	4108	1503	3498	2028	290.7	1986	1981	717.5	1172	1730	262.6	2313	1256
Smad4(MAD)/ESC-SMAD4-ChIP-Seq(GSE29422)/Homer	2438	2164	1980	1.35	0.44	887.2	2438	4213	1559	2164	4387	984.1	3633	1980	63.53	816.4	877.8	324.7	320.2	854.8	120	434.6	792.4
ETS:E-box/HPC7-Scl-ChIP-Seq(GSE22178)/Homer	2426	2331	2048	4.37	0.05	1243	2426	3653	1797	2331	4240	1557	3405	2048	215	1434	1394	678	863.4	1206	319	1360	858.3
CEBP:CEBP(bZIP)/MEF-Chop-ChIP-Seq(GSE35681)/Homer	2416	2087	1845	2.48	0.09	1110	2416	3683	1774	2087	4110	1267	3374	1845	105	1064	1009	458	679.8	947.3	196.7	1072	739.7
TR4(NR/DR1)/Hela-TR4-ChIP-Seq(GSE24685)/Homer	2397	1897	1778	3.72	0.05	1068	2397	3534	1637	1897	3669	1375	2928	1778	253.9	1208	1096	623.5	820.4	1098	329.6	1206	865.6
Pitx1(Homeobox)/Chicken-Pitx1-ChIP-Seq(GSE38910)/Homer	2373	2014	2405	1.15	0.79	764.5	2373	4290	1458	2014	4220	867.8	3398	2405	259	1901	1964	959.8	972.9	1960	588.1	1095	1715
Oct4(POU/Homeobox)/mES-Oct4-ChIP-Seq(GSE11431)/Homer	2365	2195	1857	1.71	0.2	997.6	2365	3778	1641	2195	4087	1139	3440	1857	277.2	1755	1848	867.3	1204	1756	335.4	1778	1251
Rfx1(HTH)/NPC-H3K4me1-ChIP-Seq(GSE16256)/Homer	2359	1623	1727	2.47	0.09	1173	2359	3470	1539	1623	3158	1228	2841	1727	216.7	988.8	1027	491.1	650.1	961	263.1	1002	806.2
Rfx5(HTH)/GM12878-Rfx5-ChIP-Seq(GSE31477)/Homer	2359	1671	1608	1.93	0.15	1258	2359	3568	1462	1671	3492	1075	2949	1608	121.6	595.7	587.8	249.1	363.3	589.6	92.84	513.5	543.1
HRE(HSF)/HepG2-HSF1-ChIP-Seq(GSE31477)/Homer	2339	2235	1942	2.93	0.07	1084	2339	3524	2075	2235	4238	1400	2959	1942	159.6	975.6	1085	523.8	629.1	880.8	261.4	887.1	877.9
Sox6(HMG)/Myotubes-Sox6-ChIP-Seq(GSE32627)/Homer	2326	1911	2065	1.32	0.46	946.3	2326	3789	1618	1911	3759	1010	3039	2065	193	1413	1448	732.7	771.8	1333	271.5	925.8	1000
FOXP1(Forkhead)/H9-FOXP1-ChIP-Seq(GSE31006)/Homer	2315	1927	2018	1.67	0.21	997.1	2315	3648	1556	1927	3813	1111	3186	2018	335	1796	1812	1015	1250	1657	443.6	1845	1236
NFkB-p50,p52(RHD)/p50-ChIP-Chip(Schreiber_et_al.)/Homer	2297	1870	1661	2.73	0.07	1232	2297	3340	1724	1870	3362	1363	3108	1661	54.12	769.8	690.4	280.2	451.6	745.3	106.8	647.2	576.5
ETS:RUNX/Jurkat-RUNX1-ChIP-Seq(GSE17954)/Homer	2122	1704	1506	3.53	0.05	1166	2122	3099	1610	1704	3669	1261	2929	1506	281.9	1274	1283	600.9	888.5	1012	232.1	1228	795.4
GRHL2(CP2)/HBE-GRHL2-ChIP-Seq(GSE46194)/Homer	2087	1943	1868	1.76	0.17	911.8	2087	3380	1528	1943	3844	1049	3024	1868	96.83	743.6	669	381.8	441.9	654.6	199.1	563.2	641.4
Fli1(ETS)/CD8-FLI-ChIP-Seq(GSE20898)/Homer	2058	1602	1573	1.34	0.4	1060	2058	3534	1602	1494	3188	1076	2658	1573	640.8	2633	2628	1362	1798	2397	524.7	2199	1736
LIN-39(Homeobox)/cElegans.L3-LIN39-ChIP-Seq(modEncode)/Homer	2052	1651	1636	1.35	0.39	780.8	2052	3153	1378	1651	3344	860.3	2757	1636	287.8	2040	1977	937.3	1361	1755	348	1859	1166
Tcf3(HMG)/mES-Tcf3-ChIP-Seq(GSE11724)/Homer	2009	1860	1754	1.97	0.12	1053	2009	3217	1584	1860	3599	1291	2841	1754	138.9	1002	870.8	542.1	596	922.9	239.3	909.2	721.3
EGL-5(Homeobox)/cElegans-L3-EGL5-ChIP-Seq(modEncode)/Homer	1971	1773	1735	1.29	0.47	793.2	1971	3190	1501	1773	3364	931	2865	1735	298.6	1816	1869	967.7	1132	1811	370.3	1584	1192
Bach1(bZIP)/K562-Bach1-ChIP-Seq(GSE31477)/Homer	1947	1285	1430	4.33	0.04	1247	1947	3382	1047	1285	2468	1419	2043	1430	32.74	223.7	267.8	114.2	139	172.8	45.84	193.1	150
CEBP:AP1(bZIP)/ThioMac-CEBPb-ChIP-Seq(GSE21512)/Homer	1942	1637	1562	1.45	0.29	778.5	1942	3475	1260	1637	3337	795.6	2692	1562	73.31	737.3	704.3	318.6	366.3	717.7	115.8	559.7	556.9
Atf1(bZIP)/K562-ATF1-ChIP-Seq(GSE31477)/Homer	1921	1336	1397	1.43	0.3	1173	1921	3137	1336	1261	2784	865.8	2349	1397	43.57	126.8	165.9	29.17	18.77	185.9	0.258	95.34	174.6
Cdx2(Homeobox)/mES-Cdx2-ChIP-Seq(GSE14586)/Homer	1898	1589	1595	1.44	0.29	725.2	1898	3060	1404	1589	3234	1044	2651	1595	247.9	1682	1577	805.5	1018	1525	273.7	1485	891.4
p63(p53)/Keratinocyte-p63-ChIP-Seq(GSE17611)/Homer	1871	1575	1419	1.8	0.14	770.8	1871	3047	1208	1575	3372	818.4	2591	1419	0.5792	105.3	111.1	16.45	22.17	91.72	3.989	24.35	82.19
NF-E2(bZIP)/K562-NFE2-ChIP-Seq(GSE31477)/Homer	1867	1259	1317	4.22	0.04	1165	1867	3346	910.2	1259	2635	1310	2074	1317	27.55	269.9	263	117.5	130.8	205	31.71	220.7	137.1
CES-1(Homeobox)/cElegans-L1-CES1-ChIP-Seq(modEncode)/Homer	1844	1527	1329	1.47	0.26	742.7	1844	2740	1357	1527	3029	894.8	2518	1329	284	2111	1966	978.3	1393	1948	383.9	2003	1059
BMAL1(HLH)/Liver-Bmal1-ChIP-Seq(GSE39860)/Homer	1821	1397	1234	1.28	0.45	500.4	1821	3305	996.8	1397	3487	416.1	2544	1234	1.00E-05	45.29	71.14	6.00E-06	3.60E-05	127.3	0	0.002029	152.5
Nrf2(bZIP)/Lymphoblast-Nrf2-ChIP-Seq(GSE37589)/Homer	1820	1194	1301	4.61	0.04	1179	1820	3228	906.8	1194	2407	1292	1944	1301	27.39	269.2	262	131.2	151.3	224	51.57	210.9	166.4
X-box(HTH)/NPC-H3K4me1-ChIP-Seq(GSE16256)/Homer	1795	1135	1228	3.03	0.05	1024	1795	2603	1062	1135	2267	924.3	2199	1228	258.3	959.2	1044	530.7	666.4	960.8	253.2	1069	802.2
Unknown(Homeobox)/Limb-p300-ChIP-Seq/Homer	1704	1410	1455	1.42	0.29	748.7	1704	2790	1282	1410	3044	901.5	2505	1455	271.1	1575	1559	886.9	1043	1536	346	1460	1031
YY1(Zf)/Promoter/Homer	1692	1719	1624	3.75	0.04	1388	1692	2538	1719	1015	2232	1624	1945	1292	999.3	3039	3253	2271	3021	2959	934.6	3767	2538
Usf2(HLH)/C2C12-Usf2-ChIP-Seq(GSE36030)/Homer	1660	1128	986.9	1.69	0.15	740.2	1660	2385	1128	1109	2577	699	1967	986.9	19.45	125.7	178.6	19.92	20.93	182.8	0.05551	126.6	119.8
PIF5ox(bHLH)/Arabidopsis-PIF5ox-ChIP-Seq(GSE35062)/Homer	1651	1301	1092	1.38	0.31	478.5	1651	2892	963.2	1301	3046	484.9	2202	1092	0	0.9607	7.799	0	0	25.71	0	0	30.72
Tbox:Smad/ESCd5-Smad2_3-ChIP-Seq(GSE29422)/Homer	1605	1337	1164	2.14	0.08	683.6	1605	2507	1034	1337	2924	928.7	2284	1164	38.98	355.5	330.4	144.9	231	337.8	80.82	285.6	294
Egr2/Thymocytes-Egr2-ChIP-Seq(GSE34254)/Homer	1554	1277	1240	2.09	0.08	871.4	1554	2437	1277	1148	2411	1087	2255	1240	395	1783	1860	678.6	1112	1574	246.3	2113	1275
Hnf1(Homeobox)/Liver-Foxa2-Chip-Seq(GSE25694)/Homer	1549	1312	1261	1.96	0.09	791.8	1549	2161	1258	1312	2736	933.5	2037	1261	184.5	1430	1239	734.6	1084	1271	291.4	1473	787.2
CRX(Homeobox)/Retina-Crx-ChIP-Seq(GSE20012)/Homer	1487	1208	1357	1.17	0.63	351.4	1487	2692	768.6	1208	2815	354	2330	1357	37.65	697.3	662.7	201.3	223.4	726	53.72	268.9	553
PAX5(Paired/Homeobox)/GM12878-PAX5-ChIP-Seq(GSE32465)/Homer	1464	1546	1236	1.59	0.16	647.6	1464	2650	1140	1546	3119	737	2342	1236	1.195	124.8	119.6	23.27	33.54	144.1	6.509	46.41	186.8
Pbx3(Homeobox)/GM12878-PBX3-ChIP-Seq(GSE32465)/Homer	1456	1222	1121	1.95	0.09	602.6	1456	2291	1031	1222	2576	779.7	2279	1121	106.5	538.8	465.6	183.2	303.3	445.4	97.19	457	386.1
Tbx20(T-box)/Heart-Tbx20-ChIP-Seq(GSE29636)/Homer	1397	1178	1158	1.93	0.09	620.9	1397	2330	1072	1178	2757	734.1	1926	1158	56.26	469	441.4	237.9	284.4	487.8	132.7	361.7	391.4
Oct4:Sox17/F9-Sox17-ChIP-Seq(GSE44553)/Homer	1360	1149	976.6	2.05	0.08	633.5	1360	2052	844.6	1149	2215	651.5	1702	976.6	115.3	744.8	727.4	366.1	423.4	666	181.8	727.6	442.8
Phox2a(Homeobox)/Neuron-Phox2a-ChIP-Seq(GSE31456)/Homer	1306	1113	971.7	1.46	0.21	517.3	1306	2018	969.8	1113	2267	601.1	1836	971.7	194.2	1477	1386	709.6	898.7	1333	239.1	1426	682.2
Foxh1(Forkhead)/hESC-FOXH1-ChIP-Seq(GSE29422)/Homer	1303	983	972.3	1.38	0.26	481.8	1303	2108	827.9	983	2194	488.3	1846	972.3	42.53	480.4	444.2	252.6	245.5	460.7	91.32	344.2	344.8
NF1:FOXA1/LNCAP-FOXA1-ChIP-Seq(GSE27824)/Homer	1260	832.2	728.5	3.29	0.03	665.5	1260	1622	832.2	830.7	1687	537.1	1230	728.5	59.73	371.2	385.1	209.7	252.1	360.2	76.41	516.1	264.5
JunD(bZIP)/K562-JunD-ChIP-Seq/Homer	1252	893.9	600.9	2.7	0.04	957	1252	1909	893.9	528.9	1514	593	917.2	600.9	246.2	417.2	596.7	297.8	355.1	451.9	32.58	633.8	332.9
Rfx2(HTH)/LoVo-RFX2-ChIP-Seq(GSE49402)/Homer	1239	767.8	756.5	2.76	0.04	752.1	1239	1768	693	767.8	1274	547.4	1338	756.5	300.2	893.4	1014	524.7	656.8	953.8	228	1025	762.6
Pdx1(Homeobox)/Islet-Pdx1-ChIP-Seq(SRA008281)/Homer	1168	891.6	920.7	1.29	0.33	428.3	1168	1870	784.5	891.6	1970	492.2	1712	920.7	93.86	796.6	823.4	339.8	467.1	681.3	141.3	613.1	526.7
RFX(HTH)/K562-RFX3-ChIP-Seq(SRA012198)/Homer	1166	645.4	653.7	2.88	0.04	743.9	1166	1648	636.1	645.4	1096	535.2	1165	653.7	285	909.1	970.8	513.7	601.5	891.6	200.1	1005	748
ETS(ETS)/Promoter/Homer	1142	1053	782.8	1.55	0.16	810.6	1142	1826	1053	595.5	1311	782.8	1290	754.5	684.2	1913	2174	1023	1572	1736	311.4	2065	1379
GLI3(Zf)/GLI3-ChIP-Chip(GSE11077)/Homer	1118	1120	867.2	2.14	0.06	524.1	1118	1941	835.1	1120	2301	618.2	1706	867.2	7.286	170.8	164.3	34.29	56.09	174.6	19.76	93.1	129.6
Unknown4/Drosophila-Promoters/Homer	1114	901.7	840.9	1.79	0.09	528.1	1114	1689	865.2	901.7	1801	558.6	1538	840.9	102.9	779.9	813.6	406	495.6	792.7	191.4	846.9	457.1
GRE/RAW264.7-GRE-ChIP-Seq(Unpublished)/Homer	1092	992.7	960.6	1.74	0.1	537.6	1092	1720	842.5	992.7	2035	545.2	1570	960.6	25.86	273.7	259.8	124.2	151.2	263.1	58.44	181.5	220.3
c-Myc/mES-cMyc-ChIP-Seq(GSE11431)/Homer	1029	852	627.7	1.45	0.17	266.3	1029	1866	558.1	852	2318	251.4	1437	627.7	0	0.000725	0.001533	0	0	3.166	0	0	8.536
CEBP(bZIP)/CEBPb-ChIP-Seq(GSE21512)/Homer	1014	937.2	930.2	1.29	0.3	401.6	1014	1768	651.2	937.2	2065	434.3	1806	930.2	47.68	493.3	505.4	215.5	207.1	582.2	33.32	362.9	417
CArG(MADS)/PUER-Srf-ChIP-Seq(Sullivan_et_al.)/Homer	987.6	951.9	852.8	1.49	0.15	424.6	987.6	1856	848.5	951.9	2121	593.8	1486	852.8	44.68	262.2	312.1	126.2	127	292	71.39	180.2	251.9
Max(HLH)/K562-Max-ChIP-Seq(GSE31477)/Homer	971.9	788.1	615.9	1.36	0.22	262.3	971.9	1786	565.3	788.1	2070	257.4	1391	615.9	0	0.004724	1.503	0	0	4.713	0	0	13.94
PBX1(Homeobox)/MCF7-PBX1-ChIP-Seq(GSE28007)/Homer	964.2	855.8	675.2	2.8	0.03	427	964.2	1617	670.4	855.8	1880	447.6	1489	675.2	86.05	351.5	374.8	119.3	239	325.6	67.81	444.5	291.2
ELF1(ETS)/Jurkat-ELF1-ChIP-Seq(SRA014231)/Homer	949.9	912.8	658.1	1.36	0.23	655.3	949.9	1579	912.8	505.4	1172	614.6	1215	658.1	616.1	2005	2174	1074	1506	1805	354.6	2013	1463
Six1(Homeobox)/Myoblast-Six1-ChIP-Chip(GSE20150)/Homer	914.4	711.8	640.9	1.54	0.12	345.1	914.4	1550	498.4	711.8	1705	360.1	1261	640.9	81.87	439.3	346.7	174.4	212	367.3	43.22	292.9	304.2
Chop(bZIP)/MEF-Chop-ChIP-Seq(GSE35681)/Homer	892.2	620.5	611.3	1.55	0.12	408.7	892.2	1608	495.7	620.5	1393	365.3	1167	611.3	16.28	130.1	146.6	44.75	47.18	144.6	10.33	93.33	132.8
GATA-IR3(Zf)/iTreg-Gata3-ChIP-Seq(GSE20898)/Homer	842.8	746.2	629	1.68	0.09	477	842.8	1513	746.2	726.1	1683	463.8	1174	629	18.99	195.5	219.8	93.26	103.1	181.3	52.64	142.5	188.7
Mouse_Recombination_Hotspot/Testis-DMC1-ChIP-Seq(GSE24438)/Homer	826	568	662.2	2.22	0.04	421.3	826	1414	529.3	568	1297	396.6	1128	662.2	39.71	346.5	256.6	134	222.9	269.7	36.85	346.8	189.2
PRDM14(Zf)/H1-PRDM14-ChIP-Seq(GSE22767)/Homer	801.7	698.4	668.2	1.44	0.14	257.9	801.7	1269	558.7	698.4	1346	370.6	1202	668.2	13.84	200.8	230.9	113.2	81.99	219.7	55.24	79.48	181.8
RARg(NR)/ES-RARg-ChIP-Seq(GSE30538)/Homer	773.8	926.9	821.4	3.97	0.02	355	773.8	1236	687.9	926.9	1504	503.7	1219	821.4	29.48	247.4	291.8	64.62	86.45	214	38.85	186	135.9
Unknown1(NR/Ini-like)/Drosophila-Promoters/Homer	770.1	718.9	580.6	1.63	0.09	294.4	770.1	1292	406.7	718.9	1492	277.4	1106	580.6	0.000508	15.07	8.927	0.4835	0.0674	16.23	3.381	1.40E-05	8.65
GRE(NR/IR3)/A549-GR-ChIP-Seq(GSE32465)/Homer	762.1	686.8	727.9	1.89	0.05	382.5	762.1	1184	586.4	686.8	1442	411.8	1061	727.9	21.37	169.8	161.7	87.97	82.3	188.4	50.82	113.2	154.2
NRF1(NRF)/MCF7-NRF1-ChIP-Seq(Unpublished)/Homer	756.8	727	650.2	2.2	0.04	709.4	756.8	1213	891.7	289.2	727	650.2	844.9	494.6	917.8	2661	2974	1103	1981	2215	244.6	3753	1848
n-Myc(HLH)/mES-nMyc-ChIP-Seq(GSE11431)/Homer	725.6	585.6	432.8	1.29	0.22	150.4	725.6	1346	380.6	585.6	1595	133	1036	432.8	0	0.00564	0.7553	0	0	7.92	0	0	10.94
caudal(Homeobox)/Drosophila-Embryos-ChIP-Chip(modEncode)/Homer	718.9	576.8	603.2	1.22	0.32	221	718.9	1243	484	576.8	1355	292.3	1186	603.2	66.72	555.9	486.2	249.5	267.2	510.2	70.37	395.5	274.7
Tcfcp2l1(CP2)/mES-Tcfcp2l1-ChIP-Seq(GSE11431)/Homer	686.5	538.5	458.4	1.71	0.06	310.7	686.5	1052	455.1	538.5	1021	351.8	890.5	458.4	12.56	175.6	182.7	80.57	97.91	164	42.9	90.87	155.3
Hoxc9(Homeobox)/Ainv15-Hoxc9-ChIP-Seq(GSE21812)/Homer	677.2	475.6	437.9	1.28	0.22	196.1	677.2	997.6	418.5	475.6	1220	279.3	880.9	437.9	58.97	402.9	402.7	176.6	170.5	335	49.74	255	193.1
HOXA9(Homeobox)/HSC-Hoxa9-ChIP-Seq(GSE33509)/Homer	671.1	538.7	489.9	1.25	0.27	193.3	671.1	1165	449.6	538.7	1259	241	1004	489.9	47.8	371.5	321.3	165.2	136	299.2	36.8	188.1	219.7
PCF/Arabidopsis-Promoters/Homer	656.6	652.6	536.4	1.45	0.12	305.6	656.6	1027	463.5	652.6	1322	356.1	1053	536.4	8.687	71.95	97.44	57.61	22.62	91.49	16.9	47.01	94.34
GFY(?)/Promoter/Homer	656.3	629.3	471.4	2.24	0.03	390.4	656.3	974.1	629.3	420	1090	471.4	781.8	446.4	495	1352	1491	723.5	891.3	1153	168.9	1458	760.5
GFY-Staf/Promoters/Homer	655.1	735.2	479.2	3	0.02	451.3	655.1	876.5	735.2	447.1	918.3	467.4	819.1	479.2	784.1	2062	2199	1236	1413	1720	369.9	2316	1210
TCFL2(HMG)/K562-TCF7L2-ChIP-Seq(GSE29196)/Homer	636.4	657.3	505.4	1.99	0.04	340.3	636.4	1105	538.4	657.3	1245	385.9	936	505.4	38.61	233	196.6	119.1	127	211	55.71	176.4	181.6
p53(p53)/Saos-p53-ChIP-Seq(GSE15780)/Homer	620.6	558.2	454.4	1.93	0.04	285	620.6	903.9	359.1	558.2	1015	339.6	861.7	454.4	0.4492	23.34	17.62	9.778	1.239	17.55	0.9078	4.54	12.33
p53(p53)/Saos-p53-ChIP-Seq/Homer	620.6	558.2	454.4	1.93	0.04	285	620.6	903.9	359.1	558.2	1015	339.6	861.7	454.4	0.4492	23.34	17.62	9.778	1.239	17.55	0.9078	4.54	12.33
GATA:SCL/Ter119-SCL-ChIP-Seq(GSE18720)/Homer	609.9	624.7	538.3	1.73	0.06	240.5	609.9	1132	417.9	624.7	1296	324.9	1032	538.3	7.125	109.6	70.17	30.68	38.34	70.45	23	67.75	65.43
Pax7-longest(Paired/Homeobox)/Myoblast-Pax7-ChIP-Seq(GSE25064)/Homer	603.3	556.7	521.9	2.49	0.02	261.9	603.3	988.6	508.5	556.7	1111	413	932	521.9	41.4	248.9	233.9	84.27	182.6	200.1	23.57	315.5	99.47
USF1(HLH)/GM12878-Usf1-ChIP-Seq(GSE32465)/Homer	560.6	353	236.5	1.31	0.17	120.8	560.6	932.3	353	313.9	939.3	102.3	692.8	236.5	0.000262	6.00E-06	0.2585	0	0	1.451	0	0	2.879
TOD6?/SacCer-Promoters/Homer	531.3	549.3	406.7	1.49	0.08	267.9	531.3	943.7	478.5	549.3	964.1	280.7	931.3	406.7	9.965	115.2	93.96	56.11	58.17	112.5	26.67	44.65	131.7
p53(p53)/mES-cMyc-ChIP-Seq(GSE11431)/Homer	529	430	346.6	3.63	0.01	217.3	529	685.5	350	430	970.7	273.7	629.6	346.6	2.254	40.69	53.5	18.61	37.58	43.2	14.13	67.99	44.43
ELT-3(Gata)/cElegans-L1-ELT3-ChIP-Seq(modEncode)/Homer	528.7	482.1	393.5	1.27	0.2	144	528.7	828.4	288.2	482.1	1070	214	802.3	393.5	21.4	320.3	320.5	148.4	184.4	315.1	27.55	271.5	138.3
TATA-box/SacCer-Promoters/Homer	528.5	469.3	336.2	1.24	0.23	175.1	528.5	823.8	339.6	469.3	993.1	172.1	859.5	336.2	68.47	460.7	472.2	155.2	262.1	442.8	29.55	424.2	306.1
SUT1?/SacCer-Promoters/Homer	521.8	436.3	328.4	1.06	0.82	136	521.8	839.5	259	436.3	1033	119.9	704.9	328.4	60.81	485.7	377.9	255.3	388.3	352.4	145.3	360.1	3.782
Unknown3/Drosophila-Promoters/Homer	510.1	399.5	480.4	1.88	0.04	220.2	510.1	802.5	386.1	399.5	881.9	307.2	683.6	480.4	14.01	205.4	133.5	81.6	88.21	168	31.51	134.9	168.8
GATA-DR8(Zf)/iTreg-Gata3-ChIP-Seq(GSE20898)/Homer	501.6	433.9	379.4	1.82	0.04	241	501.6	743	297	433.9	879.9	278.1	734.6	379.4	18.66	207.7	135.1	56.47	96.68	148.7	66.4	127.9	102.7
Atf4(bZIP)/MEF-Atf4-ChIP-Seq(GSE35681)/Homer	493.7	375.9	321.3	1.34	0.14	227	493.7	1033	260.1	375.9	865.4	165.2	717.1	321.3	7.287	77.44	82.41	23.28	16.15	83.4	4.522	32.32	78.52
Isl1(Homeobox)/Neuron-Isl1-ChIP-Seq(GSE31456)/Homer	466.2	391.4	408	1.11	0.52	95.22	466.2	967.4	269.2	391.4	1006	68.9	841.7	408	31.53	442.9	410.3	161.4	175.4	475.1	42.2	146.9	249.5
Nanog(Homeobox)/mES-Nanog-ChIP-Seq(GSE11724)/Homer	462.3	380.1	462.5	1.07	0.73	38.89	462.3	1188	199.3	380.1	1155	33.8	828.2	462.5	9.704	392.3	391.5	47.93	66.58	374.6	0.2976	102.9	241.7
PAX5-shortForm(Paired/Homeobox)/GM12878-PAX5-ChIP-Seq(GSE32465)/Homer	444.7	330.2	288.8	1.64	0.05	260.7	444.7	823.7	279.4	330.2	724.8	174.4	562.6	288.8	0.5427	0.9422	1.622	0.04739	0.03661	7.966	0.4679	0.05153	8.463
GATA3(Zf)/iTreg-Gata3-ChIP-Seq(GSE20898)/Homer	444.1	436.2	372.7	1.12	0.47	96.41	444.1	979.7	206.4	436.2	1096	78.55	861.9	372.7	12.29	286.5	264.4	77.75	99.71	305.1	7.302	130.6	91.04
E2F1(E2F)/Hela-E2F1-ChIP-Seq(GSE22478)/Homer	374.7	251.9	334.5	1.31	0.12	164.7	374.7	495.2	251.9	204.1	408	169.3	506.1	334.5	369.9	1820	1912	957.7	1338	1846	451.7	1849	1631
SeqBias:_A/T_bias	360.1	273	376.7	1.02	0.94	135.1	360.1	440.5	241.9	273	386	200.9	397	376.7	596.7	1710	1944	1414	1388	1731	934.3	1437	1545
CLOCK(HLH)/Liver-Clock-ChIP-Seq(GSE39860)/Homer	344.3	185	114.5	1.21	0.18	63.46	344.3	592.3	185	174.8	649.8	34.7	408.5	114.5	1.10E-05	8.30E-05	0.6955	0	0	3.855	0	0	9.011
Lhx3(Homeobox)/Neuron-Lhx3-ChIP-Seq(GSE31456)/Homer	329.3	256	295.3	1.1	0.48	52.59	329.3	780.3	188.9	256	800.1	81.8	658	295.3	95.04	607.1	653.9	271.4	362	661.2	62.07	427	305.9
Gata2(Zf)/K562-GATA2-ChIP-Seq(GSE18829)/Homer	315.6	313.5	237.4	1.16	0.26	72.64	315.6	646.5	166.1	313.5	811.3	82.47	684.2	237.4	3.368	109.7	99.48	18.42	33.49	125	2.086	26.62	40.86
AARE(HLH)/mES-cMyc-ChIP-Seq/Homer	314.7	277.4	265.1	1.58	0.05	229.7	314.7	734.1	259.3	277.4	557.7	169	492.7	265.1	4.809	42.55	62.13	12.79	9.296	35.2	2.159	9.998	45.71
T1ISRE(IRF)/Ifnb-Exp/Homer	264.7	167.4	167.5	2.77	0.01	121.2	264.7	456.9	164.8	167.4	316.4	148.8	333.5	167.5	28.99	153	160.6	73.02	107.3	163.2	28.95	139.7	58.8
CRE(bZIP)/Promoter/Homer	263.3	141.6	40.57	1.28	0.1	193.1	263.3	353	141.6	12.55	161.4	40.57	105.5	30.97	40.36	7.018	24.78	1.816	0.6689	16.26	0	10.74	26.83
Cbf1(bHLH)/Yeast-Cbf1-ChIP-Seq(GSE29506)/Homer	258.7	182.9	87.51	1.26	0.11	77.69	258.7	389.7	182.9	101.6	378.3	42.06	265.1	87.51	2.021	0.1159	5.13	0	0	8.391	0	2.60E-05	14.08
PQM-1(?)/cElegans-L3-ChIP-Seq(modEncode)/Homer	256.9	212.6	198.1	1.19	0.17	51.32	256.9	411.2	133.8	212.6	577.5	84.55	403.5	198.1	0.6334	93.92	90.71	26.67	26.84	105	2.338	38.94	35.02
GATA-DR4(Zf)/iTreg-Gata3-ChIP-Seq(GSE20898)/Homer	248.2	275.8	225.7	1.45	0.05	123.1	248.2	427.2	223.7	275.8	627.7	148.7	510.4	225.7	18.08	92.94	97.37	40.88	55.11	106.1	10.77	96.13	77.73
Lhx2(Homeobox)/HFSC-Lhx2-ChIP-Seq(GSE48068)/Homer	233.2	162.1	155.2	1.1	0.37	24.76	233.2	453.2	105.1	162.1	492.6	33.73	484	155.2	30.69	261.9	278.3	113.5	160.9	345.8	17.93	135.4	178.7
E-box(HLH)/Promoter/Homer	232.6	189.4	98.93	1.51	0.03	128.5	232.6	301.5	189.4	85.21	289.4	98.93	194.7	87.81	60.01	112.3	153.6	26.98	55.48	145.5	0.7145	153.7	109.4
Unknown1/Arabidopsis-Promoters/Homer	230.6	212.8	168	1.38	0.05	53.64	230.6	388.7	185.4	212.8	430.9	82.22	344.1	168	18.63	128.5	133.9	78.63	99.42	140	32.37	122.3	89.53
Gata4(Zf)/Heart-Gata4-ChIP-Seq(GSE35151)/Homer	218.9	184.2	153.2	1.1	0.36	24.54	218.9	501.3	77.72	184.2	576.2	13.23	499.9	153.2	0.3235	60.85	44.64	5.474	4.946	73.12	0.001359	4.055	11.85
HOXA2(Homeobox)/mES-Hoxa2-ChIP-Seq(Donaldson_et_al.)/Homer	186	118.2	90.66	1.36	0.05	27.8	186	248	105.3	118.2	343.7	33.16	218.4	90.66	8.026	88.28	72.01	20.05	25.05	43.25	11.51	42.62	49.85
Gata1(Zf)/K562-GATA1-ChIP-Seq(GSE18829)/Homer	181.2	176.1	128.7	1.13	0.24	34.51	181.2	432.3	87.31	176.1	535.8	37.73	455.2	128.7	0.02053	25.07	18.34	0.386	0.8346	33.16	0.000451	0.03012	4.293
Hoxb4(Homeobox)/ES-Hoxb4-ChIP-Seq(GSE34014)/Homer	147.5	156.4	138.2	1.21	0.09	24.39	147.5	321.1	156.4	128.4	353.5	77.18	237.5	138.2	3.903	55.77	45.79	17.16	15.04	43.24	8.229	12.87	44.48
AMYB(HTH)/Testes-AMYB-ChIP-Seq(GSE44588)/Homer	131	80.93	73.88	1.06	0.45	3.126	131	468.9	38.53	80.93	422.4	2.894	383.1	73.88	0	0.5567	0.156	0	0	1.076	0	0	1.966
EBNA1(EBV_virus)/Raji-EBNA1-ChIP-Seq(GSE30709)/Homer	129	171.7	148.7	2.43	0.01	46.82	129	249.3	120.3	171.7	283.3	148.7	214.4	122.9	13.93	110.5	80.95	45.49	55.96	93.32	20.16	91.66	82.7
SeqBias:_CG_bias	125.2	120.4	32.3	1.02	0.89	2.267	125.2	190.4	21.1	120.4	289.6	2.874	158.7	32.3	16.84	209.8	153.3	100.6	196.2	123.5	34.37	146.8	0
Elk1(ETS)/Hela-Elk1-ChIP-Seq(GSE31477)/Homer	120.4	127.3	66.47	1.1	0.24	66.91	120.4	278.4	127.3	23.58	144	51.04	188.1	66.47	422.7	1199	1332	648.1	887.6	1141	196	1057	862.9
GATA-IR4(Zf)/iTreg-Gata3-ChIP-Seq(GSE20898)/Homer	119.1	123.1	120.5	1.3	0.04	45.41	119.1	348.4	91.74	123.1	335.1	60.16	269.2	120.5	6.982	76.18	60.19	40.57	17.99	51.11	11.98	23.47	51.19
TATA-box/Drosophila-Promoters/Homer	116.8	100.5	83.47	1.32	0.05	88.48	116.8	216	76.03	100.5	268.8	51.38	196.4	83.47	18.6	150.2	150.9	58.52	78	133.1	13.72	128.8	66.93
PAX3:FKHR-fusion(Paired/Homeobox)/Rh4-PAX3:FKHR-ChIP-Seq(GSE19063)/Homer	110.2	84.98	74.78	1.17	0.1	44.26	110.2	263.8	61.3	84.98	279.5	17.33	243.1	74.78	0.346	6.677	7.301	1.558	0.9145	8.321	0.6119	0.000263	6.31
SeqBias:_polyC-repeat	97	102.4	43.29	1	0.99	16.79	97	127.3	26.26	102.4	164.3	22.88	117.8	43.29	29.35	70.22	69.07	41.71	40.67	65.43	12.58	39.23	14.48
E2F7(E2F)/Hela-E2F7-ChIP-Seq(GSE32673)/Homer	73.62	22.28	67.08	1.16	0.06	38.96	73.62	79.17	45.6	12.12	22.28	29.71	67.08	71.72	178.1	655.6	769.8	374.1	465.1	686.4	134	650.9	663.3
REST-NRSF(Zf)/Jurkat-NRSF-ChIP-Seq/Homer	61.66	99.69	76.88	4	0	28.97	61.66	145.7	60.34	99.69	176.2	76.88	156.6	32.55	11.61	54.88	50.37	32.36	43.57	55.93	18.02	79.47	49.13
SeqBias:_polyA-repeat	56.21	70.82	57.13	1	0.99	30.46	56.43	56.21	76.63	70.82	53.29	57.13	54.23	71.54	76.26	292.1	336.4	280.6	265.8	324.6	222.4	254.4	261.2
Pax7(Paired/Homeobox)/Myoblast-Pax7-ChIP-Seq(GSE25064)/Homer	54.1	67.69	54.53	1.16	0.06	23.25	54.1	136.5	59.7	67.69	172.4	26.82	162.4	54.53	26.93	146.2	142.2	70	91.17	159.6	20.16	140.2	89.44
NRF1/Promoter/Homer	40.7	8.961	21.15	1.16	0.05	37.01	40.7	90.11	52.76	0.002481	8.961	21.15	39.06	3.647	224.6	341	506.1	63.79	243.1	297	0.002548	609.8	276.5
BMYB(HTH)/Hela-BMYB-ChIPSeq(GSE27030)/Homer	40.67	9.296	11.42	1.03	0.46	1.90E-05	40.67	183.6	5.478	9.296	166.8	0	165.5	11.42	0	2.216	0.6593	0.000135	0	5.323	0	0	4.835
bHLHE40(HLH)/HepG2-BHLHE40-ChIP-Seq(GSE31477)/Homer	37.78	16.99	3.514	1.08	0.11	0.2946	37.78	83.37	16.99	11.43	120.6	0.005012	59.79	3.514	0	0	0	0	0	8.00E-06	0	0	0.592
Pax7-long(Paired/Homeobox)/Myoblast-Pax7-ChIP-Seq(GSE25064)/Homer	26.68	35.08	30.01	1.22	0.02	18.18	26.68	54.57	35.08	33.58	89.73	14.18	58.94	30.01	12.49	81.53	55.38	28.85	41.93	66.09	15.62	57.44	30.33
Pho4(bHLH)/Yeast-Pho4-ChIP-Seq(GSE29506)/Homer	21.43	15.09	1.638	1.08	0.07	0.04795	21.43	71.74	8.599	15.09	115.1	1.00E-06	44.29	1.638	0	0	0	0	0	0	0	0	1.80E-05
Nkx6.1(Homeobox)/Islet-Nkx6.1-ChIP-Seq(GSE40975)/Homer	19.19	8.499	11.64	1.02	0.6	0	19.19	100	0.2006	8.499	105.5	0	76.57	11.64	6.879	118.6	150.2	19.58	49.5	144.3	0.1637	25.4	29.86
Pho2(bHLH)/Yeast-Pho2-ChIP-Seq(GSE29506)/Homer	19.03	3.837	0.6025	1.05	0.14	0.006076	19.03	72.29	3.837	0.2818	80.92	0	41.18	0.6025	0	0	0	0	0	0	0	0	0.000216
SeqBias:_GCW-triplet	18.48	10.63	7.157	1	1	0.05525	18.48	30.34	0.891	10.63	33.91	2.042	23.03	7.157	2.898	7.735	8.39	2.638	1.494	11.18	0.8375	3.651	3.891
Unknown5/Drosophila-Promoters/Homer	6.183	0.8453	4.747	1.02	0.23	0	6.183	34.3	0.3912	0.8453	70.45	0	45.66	4.747	0	0	0	0	0	0.000225	0	0	0
SeqBias:_C/A-bias	4.231	4.813	1.831	1	1	0.07822	4.231	13.78	0.1848	4.813	12.58	0.3681	16.41	1.831	0.3622	3.636	1.668	0.1182	1.88	0.4719	0.000897	0.000893	1.765
SeqBias:_CG-repeat	2.101	0.06554	0	1	0.37	0	3.087	2.101	0.001658	0.06554	7.315	0	28.33	0	151.1	1199	1135	731.4	1028	1185	379.3	1143	745.8
DPL-1(E2F)/cElegans-Adult-ChIP-Seq(modEncode)/Homer	0	0	0	0.67	0.22	0	0	0	0	0	0	0	0	0	0.2369	1.427	8.192	0.000492	0	13.87	0	0	22.5
E2F(E2F)/Cell-Cycle-Exp/Homer	0	0	0	0.66	0.02	0	0	0	0	0	0	0	0	0	9.208	14.7	21.5	7.599	11.87	19.03	4.071	1.256	42.6
E2F4(E2F)/K562-E2F4-ChIP-Seq(GSE31477)/Homer	0	0	0	0.86	0.19	0	0	0	0	0	0	0	0	0	109.7	436.7	547.4	226.8	267.1	501.8	104.4	323	507.7
Elk4(ETS)/Hela-Elk4-ChIP-Seq(GSE31477)/Homer	0	0	0	0.96	0.24	0	0	3.00E-06	0.01629	0	0	0	4.90E-05	0	237.4	612.9	713.2	329.4	451	598.8	73.74	482.3	477.3
GFX(?)/Promoter/Homer	0	0	0	0.56	0	0	0	0	0	0	0	0	0	0	37.98	14.24	14.71	10.24	32.72	17	0.2123	29.56	18.42
